# De Novo Mutational Signature Discovery in Tumor Genomes using SparseSignatures

**DOI:** 10.1101/384834

**Authors:** Avantika Lal, Keli Liu, Robert Tibshirani, Arend Sidow, Daniele Ramazzotti

## Abstract

Cancer is the result of mutagenic processes that can be inferred from tumor genomes by analyzing rate spectra of point mutations, or “mutational signatures”. Here we present SparseSignatures, a novel framework to extract signatures from somatic point mutation data. Our approach incorporates a user-specified background signature, employs regularization to reduce noise in non-background signatures, uses cross-validation to identify the number of signatures, and is scalable to large datasets. We show that SparseSignatures outperforms current state-of-the-art methods on simulated data using a variety of standard metrics. We then apply SparseSignatures to whole genome sequences of pancreatic and breast tumors, discovering well-differentiated signatures that are linked to known mutagenic mechanisms and are strongly associated with patient clinical features.

**Authors Summary:** Cancer is a genetic disease, occurring as a result of mutagenic processes causing DNA somatic mutations in genes controlling cellular growth and division. These somatic mutations arise from processes such as defective DNA repair and environmental mutagens, which massively increase the rate of somatic variants. As a result, due to the specificity of molecular lesions caused by such processes, and the specific repair mechanisms deployed by the cell to mitigate the damage, mutagenic processes generate characteristic point mutation rate spectra which are called mutational signatures. These signatures can indicate which mutagenic processes are active in a tumor, reveal biological differences between cancer subtypes, and may be useful markers for therapeutic response. Here, we develop SparseSignatures, a novel framework for mutational signature discovery capable of both identifying the active signatures in a dataset of point mutations and calculating their exposure values, i.e., the number of mutations originating from each signature in each patient. We show that our approach outperforms current state-of-the-art methods on simulated data using a variety of standard metrics and then apply SparseSignatures to whole genome sequences of pancreatic and breast tumors, discovering well-differentiated signatures that are linked to known mutagenic mechanisms.
