## Supplementary Tables for "De Novo Mutational Signature Discovery in Tumor Genomes using SparseSignatures": SupplementaryTable1.xlsx

### Sheet: SupplementaryTable1
Mutation	SBS5-derived background	Germline-derived background
A[C>A]A	0.0125226	0.0116898
A[C>A]C	0.00985109	0.00982842
A[C>A]G	0.00193056	0.00175465
A[C>A]T	0.00689785	0.00635468
A[C>G]A	0.0105398	0.0102552
A[C>G]C	0.00594822	0.00553664
A[C>G]G	0.0017949	0.00143455
A[C>G]T	0.0105398	0.0100181
A[C>T]A	0.0340196	0.040025
A[C>T]C	0.0186795	0.0206409
A[C>T]G	0.00193056	0.00498254
A[C>T]T	0.022958	0.0252528
A[T>A]A	0.00770138	0.00739799
A[T>A]C	0.00723178	0.00727943
A[T>A]G	0.00951715	0.00890367
A[T>A]T	0.00646999	0.00516911
A[T>C]A	0.0482119	0.049723
A[T>C]C	0.0139835	0.0141795
A[T>C]G	0.0398635	0.0412817
A[T>C]T	0.0399679	0.0425266
A[T>G]A	0.00402809	0.00404281
A[T>G]C	0.00271322	0.0026794
A[T>G]G	0.00828576	0.0086547
A[T>G]T	0.00504033	0.00541808
C[C>A]A	0.00775356	0.00685263
C[C>A]C	0.00640738	0.0064851
C[C>A]G	0.00361067	0.00326033
C[C>A]T	0.00677262	0.00550107
C[C>G]A	0.00726309	0.00679335
C[C>G]C	0.00946497	0.00953203
C[C>G]G	0.00259843	0.00245414
C[C>G]T	0.00994501	0.00991141
C[C>T]A	0.0202448	0.0194079
C[C>T]C	0.0198274	0.0196568
C[C>T]G	0.00361067	0.00290234
C[C>T]T	0.0241059	0.0242687
C[T>A]A	0.00369416	0.0031892
C[T>A]C	0.00541601	0.00493199
C[T>A]G	0.00522817	0.00406652
C[T>A]T	0.00448725	0.00331961
C[T>C]A	0.0138792	0.0134444
C[T>C]C	0.0108529	0.0107176
C[T>C]G	0.0217058	0.0219094
C[T>C]T	0.0155489	0.0143218
C[T>G]A	0.00270279	0.00269126
C[T>G]C	0.00481075	0.00506241
C[T>G]G	0.00639694	0.00605829
C[T>G]T	0.00761789	0.00668665
G[C>A]A	0.0106442	0.0103501
G[C>A]C	0.00798314	0.00737428
G[C>A]G	0.0024419	0.00215775
G[C>A]T	0.00711699	0.00614128
G[C>G]A	0.0048838	0.00444591
G[C>G]C	0.00530122	0.00519282
G[C>G]G	0.00157576	0.00160053
G[C>G]T	0.00701264	0.00694747
G[C>T]A	0.0202448	0.020546
G[C>T]C	0.0225406	0.0230357
G[C>T]G	0.0024419	0.00339251
G[C>T]T	0.01941	0.0186965
G[T>A]A	0.00382982	0.00320105
G[T>A]C	0.00303672	0.00271497
G[T>A]G	0.00428898	0.00358044
G[T>A]T	0.00336022	0.00284538
G[T>C]A	0.014714	0.0143336
G[T>C]C	0.00828576	0.00799078
G[T>C]G	0.0156532	0.0158274
G[T>C]T	0.0142966	0.0135986
G[T>G]A	0.00262974	0.00283353
G[T>G]C	0.00178447	0.00196806
G[T>G]G	0.0055308	0.00532323
G[T>G]T	0.00245234	0.002466
T[C>A]A	0.00820228	0.00639025
T[C>A]C	0.00956933	0.00924749
T[C>A]G	0.00240016	0.00180207
T[C>A]T	0.013253	0.011998
T[C>G]A	0.0081501	0.0090578
T[C>G]C	0.00793096	0.00769439
T[C>G]G	0.00178447	0.00186135
T[C>G]T	0.0130443	0.0141676
T[C>T]A	0.021184	0.0231661
T[C>T]C	0.0240016	0.0241739
T[C>T]G	0.00240016	0.00260831
T[C>T]T	0.0219145	0.0235574
T[T>A]A	0.00658478	0.00694747
T[T>A]C	0.00432029	0.00372271
T[T>A]G	0.00499859	0.00435106
T[T>A]T	0.00913104	0.00906965
T[T>C]A	0.0187839	0.0188151
T[T>C]C	0.0101328	0.0093779
T[T>C]G	0.013253	0.0131125
T[T>C]T	0.0193056	0.0199532
T[T>G]A	0.00544732	0.00545365
T[T>G]C	0.00684567	0.00707789
T[T>G]G	0.00724222	0.00745727
T[T>G]T	0.0140879	0.0139187
