## Supplementary Tables for "De Novo Mutational Signature Discovery in Tumor Genomes using SparseSignatures": SupplementaryTable2.xlsx

### Sheet: SupplementaryTable2
dataset	method	Cosine similarity (signatures)	Explained variance (counts)	K	MSE (counts)	MSE (exposures)	Sparsity (signatures)
1	SS	0.966907	0.981019	4	90.7599	0.00272847	0.226562
1	SP	0.913783	0.976615	3	111.817	0.0308707	0
1	SA	0.961979	0.982486	6	83.7451	0.0135326	0.282986
1	SR	0.956263	0.981578	4	88.0831	0.0129611	0
1	SS-BG	0.943526	0.981544	5	88.249	0.0392972	0.0916667
2	SS	0.971231	0.981083	4	90.4299	0.00247454	0.190104
2	SP	0.947665	0.962459	5	179.464	0.0500739	0.01875
2	SA	0.958577	0.982513	6	83.597	0.0123521	0.277778
2	SR	0.964853	0.982694	5	82.729	0.013161	0
2	SS-BG	0.958503	0.981439	5	88.7311	0.0406662	0.0979167
3	SS	0.96654	0.980767	4	91.8757	0.00218635	0.200521
3	SP	0.922071	0.975129	3	118.806	0.0301742	0
3	SA	0.960033	0.981344	6	89.1189	0.0123639	0.317708
3	SR	0.976622	0.982367	5	84.2323	0.0181148	0
3	SS-BG	0.957575	0.978989	4	100.367	0.0493941	0.270833
4	SS	0.96987	0.980943	4	91.5928	0.00227191	0.1875
4	SP	0.944935	0.965516	5	165.738	0.0522438	0.0270833
4	SA	0.960111	0.982854	6	82.4071	0.0134362	0.220486
4	SR	0.948227	0.982652	5	83.3768	0.0152002	0
4	SS-BG	0.957986	0.979568	4	98.1995	0.0557744	0.278646
5	SS	0.967227	0.982307	5	84.3841	0.013033	0.0979167
5	SP	0.913196	0.974153	3	123.276	0.0311876	0.00694444
5	SA	0.96103	0.982298	6	84.4293	0.0126179	0.298611
5	SR	0.941456	0.981315	4	89.1146	0.0153552	0
5	SS-BG	0.967379	0.978428	4	102.887	0.049678	0.265625
6	SS	0.972979	0.980968	4	90.9683	0.00297273	0.213542
6	SP	0.915791	0.975193	3	118.574	0.0303063	0.00347222
6	SA	0.960752	0.981562	6	88.13	0.0126139	0.305556
6	SR	0.952102	0.981081	4	90.4322	0.0118521	0
6	SS-BG	0.955398	0.978215	4	104.127	0.0460236	0.0520833
7	SS	0.965785	0.981446	4	88.7944	0.00313987	0.0520833
7	SP	0.954848	0.974519	5	121.941	0.0378812	0.0270833
7	SA	0.958961	0.9826	6	83.2698	0.0128234	0.286458
7	SR	0.948065	0.982903	5	81.8187	0.0162348	0
7	SS-BG	0.96172	0.977755	4	106.457	0.0513614	0.236979
8	SS	0.971235	0.982509	5	83.8652	0.0117578	0.0958333
8	SP	0.914947	0.975076	3	119.503	0.0311127	0.00694444
8	SA	0.960202	0.981954	6	86.5242	0.0144605	0.288194
8	SR	0.962295	0.982829	5	82.3298	0.0150154	0
8	SS-BG	0.944061	0.981103	5	90.6048	0.0409156	0.264583
9	SS	0.967073	0.981094	4	90.6746	0.00236431	0.200521
9	SP	0.914135	0.975696	3	116.56	0.0329364	0.00347222
9	SA	0.962038	0.98219	6	85.4157	0.0137251	0.265625
9	SR	0.958957	0.982372	5	84.5449	0.0148141	0
9	SS-BG	0.944683	0.97998	5	96.0146	0.0397305	0.285417
10	SS	0.966544	0.980113	4	94.9788	0.00251861	0.210938
10	SP	0.911258	0.97472	3	120.735	0.0310592	0
10	SA	0.958031	0.981833	6	86.7661	0.0129715	0.229167
10	SR	0.941893	0.980562	4	92.8347	0.0136259	0
10	SS-BG	0.956146	0.978772	4	101.382	0.0518234	0.273438
11	SS	0.971025	0.980901	4	91.5967	0.00194941	0.1875
11	SP	0.914589	0.974877	3	120.485	0.0337529	0
11	SA	0.961672	0.982337	6	84.7071	0.014223	0.246528
11	SR	0.975204	0.982236	5	85.1933	0.0145776	0
11	SS-BG	0.810325	0.973168	3	128.681	0.165795	0.25
12	SS	0.96214	0.982365	5	84.6243	0.0134873	0.0854167
12	SP	0.913425	0.976073	3	114.815	0.0317343	0.00347222
12	SA	0.957213	0.982147	6	85.6668	0.0128344	0.303819
12	SR	0.971467	0.98244	5	84.2604	0.023513	0
12	SS-BG	0.955245	0.979409	4	98.8079	0.0507447	0.231771
13	SS	0.969351	0.982473	5	84.3225	0.00338888	0.129167
13	SP	0.90208	0.975776	3	116.537	0.0319995	0.00694444
13	SA	0.9623	0.983128	6	81.1697	0.0137143	0.246528
13	SR	0.970083	0.982948	5	82.0344	0.0154657	0
13	SS-BG	0.95338	0.981391	5	89.5246	0.0426282	0.235417
14	SS	0.966696	0.982137	5	85.694	0.00750133	0.0916667
14	SP	0.898907	0.97513	3	119.307	0.0337892	0
14	SA	0.960137	0.982682	6	83.0779	0.0128936	0.196181
14	SR	0.965901	0.982298	5	84.9192	0.0132598	0
14	SS-BG	0.956182	0.977622	4	107.352	0.0479229	0.213542
15	SS	0.967276	0.98179	4	87.1602	0.00217491	0.216146
15	SP	0.90566	0.975918	3	115.267	0.0339751	0
15	SA	0.959331	0.983057	6	81.0931	0.0124498	0.289931
15	SR	0.972451	0.983354	5	79.673	0.0205797	0
15	SS-BG	0.946585	0.982055	5	85.8901	0.038334	0.275
16	SS	0.969074	0.980661	4	92.8387	0.00280178	0.197917
16	SP	0.902243	0.974614	3	121.866	0.0329912	0.00694444
16	SA	0.957908	0.982349	6	84.7336	0.0129372	0.211806
16	SR	0.974846	0.98248	5	84.1028	0.0142918	0
16	SS-BG	0.958902	0.977699	4	107.056	0.0487287	0.21875
17	SS	0.968249	0.98137	4	89.4619	0.00246386	0.190104
17	SP	0.913231	0.975672	3	116.828	0.031873	0
17	SA	0.957853	0.982789	6	82.6478	0.0124573	0.288194
17	SR	0.964509	0.982782	5	82.6833	0.0161326	0
17	SS-BG	0.956477	0.979485	4	98.5166	0.0523248	0.289062
18	SS	0.967997	0.980804	4	92.0603	0.00241885	0.046875
18	SP	0.914179	0.973988	3	124.748	0.0325877	0
18	SA	0.958041	0.982536	6	83.7535	0.0128887	0.243056
18	SR	0.935009	0.980975	4	91.2429	0.0194243	0
18	SS-BG	0.939828	0.980776	5	92.1953	0.0392887	0.25
19	SS	0.956469	0.982719	6	82.6096	0.0141288	0.111111
19	SP	0.915586	0.976433	3	112.659	0.0303487	0.00694444
19	SA	0.96366	0.981634	6	87.796	0.0127389	0.331597
19	SR	0.939983	0.981167	4	90.0289	0.0160213	0
19	SS-BG	0.945229	0.980953	5	91.0507	0.044405	0.2625
20	SS	0.971171	0.981203	4	89.75	0.00232015	0.216146
20	SP	0.906401	0.974691	3	120.842	0.0311287	0.00347222
20	SA	0.983133	0.982674	6	82.7249	0.0267773	0.305556
20	SR	0.945473	0.981437	4	88.6331	0.0163418	0
20	SS-BG	0.965154	0.977846	4	105.779	0.0508544	0.276042
21	SS	0.968207	0.981159	4	90.4039	0.00230111	0.234375
21	SP	0.905043	0.974178	3	123.906	0.0341154	0
21	SA	0.960301	0.982791	6	82.577	0.0129888	0.289931
21	SR	0.924421	0.981419	4	89.1564	0.0188332	0
21	SS-BG	0.955365	0.979655	4	97.6251	0.0520068	0.299479
22	SS	0.961527	0.982174	5	85.1376	0.0115832	0.10625
22	SP	0.926843	0.974673	5	120.965	0.0223796	0.0208333
22	SA	0.959929	0.982367	6	84.2147	0.0131188	0.248264
22	SR	0.948398	0.982469	5	83.728	0.0195209	0
22	SS-BG	0.947742	0.981181	5	89.8802	0.0372126	0.25
23	SS	0.969013	0.980779	4	91.495	0.0019191	0.174479
23	SP	0.908895	0.974449	3	121.623	0.0336662	0
23	SA	0.95844	0.981705	6	87.087	0.0126774	0.251736
23	SR	0.929653	0.982406	5	83.7477	0.0153096	0
23	SS-BG	0.956039	0.976732	4	110.757	0.0540279	0.270833
24	SS	0.966752	0.982381	5	84.4816	0.00937584	0.0979167
24	SP	0.946738	0.9752	5	118.91	0.0340704	0.0270833
24	SA	0.958824	0.982556	6	83.6416	0.0155159	0.204861
24	SR	0.969649	0.982552	5	83.6599	0.0173599	0
24	SS-BG	0.950145	0.981567	6	88.3799	0.0398841	0.277778
25	SS	0.965544	0.982456	5	84.2824	0.0142197	0.102083
25	SP	0.897358	0.975717	3	116.656	0.0303507	0.00347222
25	SA	0.959684	0.982892	6	82.1886	0.0126301	0.234375
25	SR	0.936051	0.981078	4	90.9031	0.016505	0
25	SS-BG	0.821072	0.967824	3	154.575	0.0822068	0.0833333
26	SS	0.963928	0.98111	4	90.7406	0.00236848	0.0442708
26	SP	0.906207	0.974682	3	121.622	0.0316258	0
26	SA	0.956764	0.982274	6	85.1488	0.0129942	0.291667
26	SR	0.941609	0.981344	4	89.6185	0.0192401	0
26	SS-BG	0.94803	0.981099	5	90.7956	0.0410148	0.25
27	SS	0.968616	0.982084	5	85.6803	0.0027755	0.23125
27	SP	0.950465	0.973105	5	128.618	0.0398437	0.0208333
27	SA	0.963902	0.982548	6	83.4626	0.0130498	0.307292
27	SR	0.979077	0.982599	5	83.2185	0.0175607	0
27	SS-BG	0.945625	0.980851	5	91.575	0.0409626	0.25
28	SS	0.964702	0.981872	5	86.1924	0.00404491	0.158333
28	SP	0.903611	0.974725	3	120.176	0.0323643	0.00347222
28	SA	0.959608	0.982155	6	84.8457	0.0123034	0.310764
28	SR	0.924971	0.981156	4	89.5951	0.0216954	0
28	SS-BG	0.942676	0.980586	5	92.3083	0.0398444	0.2625
29	SS	0.969357	0.980834	4	91.8153	0.00306305	0.213542
29	SP	0.910729	0.975141	3	119.085	0.0327107	0
29	SA	0.962249	0.982438	6	84.1295	0.0126805	0.295139
29	SR	0.96881	0.982557	5	83.5598	0.0149574	0
29	SS-BG	0.812022	0.972391	3	132.258	0.168083	0.246528
30	SS	0.971399	0.980986	4	91.2379	0.00188945	0.169271
30	SP	0.911578	0.97507	3	119.627	0.0301042	0.00347222
30	SA	0.959638	0.982345	6	84.7178	0.0128525	0.310764
30	SR	0.949722	0.981621	4	88.1902	0.013617	0
30	SS-BG	0.954469	0.978414	4	103.58	0.044882	0.0625
31	SS	0.964396	0.980532	4	93.0071	0.00298266	0.231771
31	SP	0.920648	0.976143	3	113.973	0.0298722	0.00347222
31	SA	0.954672	0.982089	6	85.5658	0.0125526	0.291667
31	SR	0.959303	0.982472	5	83.7362	0.016431	0
31	SS-BG	0.810275	0.973057	3	128.715	0.162592	0.0868056
32	SS	0.964257	0.982772	6	82.4909	0.0142903	0.118056
32	SP	0.908782	0.974213	3	123.474	0.0325005	0.00347222
32	SA	0.962148	0.982512	6	83.7384	0.0134616	0.220486
32	SR	0.952473	0.980917	4	91.371	0.0141438	0
32	SS-BG	0.941048	0.980833	5	91.7744	0.0416579	0.241667
33	SS	0.967386	0.981007	4	90.6999	0.00181196	0.179688
33	SP	0.906795	0.974482	3	121.865	0.0326121	0
33	SA	0.956262	0.982344	6	84.319	0.0119789	0.303819
33	SR	0.957233	0.982673	5	82.7475	0.0179957	0
33	SS-BG	0.963328	0.977892	4	105.579	0.0520687	0.234375
34	SS	0.954425	0.982261	5	84.9144	0.0147792	0.122917
34	SP	0.892497	0.976251	3	113.683	0.0347821	0
34	SA	0.979237	0.982384	6	84.3232	0.0283045	0.293403
34	SR	0.92085	0.981094	4	90.5018	0.0219976	0
34	SS-BG	0.947186	0.9803	5	94.3031	0.0425113	0.272917
35	SS	0.96718	0.980948	4	91.2702	0.00276629	0.197917
35	SP	0.903736	0.975103	3	119.271	0.0323256	0.00347222
35	SA	0.960854	0.981961	6	86.4146	0.0136882	0.260417
35	SR	0.931538	0.982698	5	82.8854	0.0171872	0
35	SS-BG	0.961184	0.979331	4	99.0166	0.0516173	0.25
36	SS	0.968428	0.980948	4	91.2391	0.00274664	0.213542
36	SP	0.899954	0.974446	3	122.375	0.0351945	0.00347222
36	SA	0.965058	0.982195	6	85.2678	0.0130603	0.279514
36	SR	0.938157	0.981256	4	89.7641	0.0147749	0
36	SS-BG	0.949325	0.977942	4	105.631	0.0425471	0.046875
37	SS	0.969895	0.981125	4	90.1964	0.00176641	0.148438
37	SP	0.908851	0.976142	3	114.008	0.0300465	0
37	SA	0.955863	0.982155	6	85.2713	0.0123872	0.302083
37	SR	0.965154	0.982427	5	83.9741	0.0156646	0
37	SS-BG	0.954893	0.978148	4	104.422	0.0437539	0.0494792
38	SS	0.968649	0.980959	4	91.0055	0.00226116	0.216146
38	SP	0.902297	0.976486	3	112.388	0.0307716	0.0104167
38	SA	0.959064	0.982689	6	82.738	0.0134774	0.276042
38	SR	0.942911	0.982756	5	82.4184	0.0141056	0
38	SS-BG	0.94112	0.981096	5	90.3539	0.0389917	0.25625
39	SS	0.965095	0.980877	4	91.4805	0.00249119	0.190104
39	SP	0.923379	0.97589	3	115.335	0.0312935	0.00694444
39	SA	0.961092	0.982021	6	86.0061	0.0132827	0.335069
39	SR	0.95391	0.981324	4	89.3394	0.017096	0
39	SS-BG	0.947715	0.980967	5	91.0456	0.0395197	0.245833
40	SS	0.96954	0.980868	4	91.4014	0.00221475	0.164062
40	SP	0.915181	0.975217	3	118.399	0.0319375	0.00694444
40	SA	0.960204	0.982077	6	85.6267	0.0129164	0.300347
40	SR	0.977357	0.982479	5	83.7065	0.0171199	0
40	SS-BG	0.810451	0.972378	3	131.964	0.165119	0.243056
41	SS	0.963493	0.980964	4	90.9279	0.00248921	0.0494792
41	SP	0.91469	0.974893	3	119.928	0.0310432	0
41	SA	0.951515	0.982268	6	84.7012	0.0126148	0.288194
41	SR	0.94062	0.982442	5	83.8676	0.0192794	0
41	SS-BG	0.940719	0.981223	5	89.6925	0.0381061	0.245833
42	SS	0.96862	0.981068	4	90.7631	0.00199752	0.182292
42	SP	0.920465	0.976337	3	113.442	0.0318956	0
42	SA	0.960574	0.982374	6	84.5029	0.0125455	0.310764
42	SR	0.964086	0.982428	5	84.2425	0.0141654	0
42	SS-BG	0.943117	0.980783	5	92.1292	0.0421146	0.245833
43	SS	0.96759	0.981093	4	89.8791	0.00202685	0.177083
43	SP	0.911052	0.97493	3	119.174	0.0307366	0.00694444
43	SA	0.961999	0.982196	6	84.6359	0.0127969	0.3125
43	SR	0.951638	0.982525	5	83.071	0.0141771	0
43	SS-BG	0.936566	0.980771	5	91.4071	0.0385845	0.25
44	SS	0.970424	0.982589	6	83.3567	0.0133757	0.102431
44	SP	0.911931	0.974996	3	119.713	0.0327459	0.00694444
44	SA	0.961358	0.982222	6	85.115	0.0136381	0.296875
44	SR	0.965742	0.982289	5	84.7933	0.0174403	0
44	SS-BG	0.947748	0.981018	5	90.8783	0.0370794	0.0854167
45	SS	0.973506	0.981028	4	90.8249	0.00240494	0.192708
45	SP	0.916897	0.975313	3	118.184	0.0308152	0.00694444
45	SA	0.960003	0.982503	6	83.7636	0.0134831	0.302083
45	SR	0.97978	0.9826	5	83.2999	0.0186045	0
45	SS-BG	0.959484	0.979201	4	99.5697	0.0534675	0.28125
46	SS	0.966434	0.98076	4	92.0541	0.00217596	0.158854
46	SP	0.921777	0.976054	3	114.57	0.0295656	0.00347222
46	SA	0.961556	0.982414	6	84.1377	0.0128336	0.251736
46	SR	0.951603	0.981487	4	88.5768	0.0142823	0
46	SS-BG	0.958346	0.979617	4	97.524	0.0509928	0.278646
47	SS	0.97051	0.980609	4	92.996	0.00286334	0.21875
47	SP	0.906444	0.974278	3	123.356	0.0332208	0
47	SA	0.957376	0.981311	6	89.6253	0.0125949	0.293403
47	SR	0.952293	0.982124	5	85.7284	0.015047	0
47	SS-BG	0.959506	0.978735	4	101.98	0.0528448	0.289062
48	SS	0.971987	0.982214	5	85.0293	0.00382554	0.179167
48	SP	0.913149	0.974628	3	121.298	0.0312789	0
48	SA	0.956713	0.982435	6	83.975	0.0130093	0.243056
48	SR	0.973104	0.982494	5	83.6936	0.0211039	0
48	SS-BG	0.947303	0.980638	5	92.5648	0.0421383	0.247917
49	SS	0.968161	0.981146	4	89.8941	0.0022915	0.166667
49	SP	0.909443	0.975377	3	117.395	0.0314602	0.0104167
49	SA	0.958168	0.983224	6	79.9843	0.0131297	0.185764
49	SR	0.964146	0.982779	5	82.1078	0.0184552	0
49	SS-BG	0.959394	0.977668	4	106.472	0.0498843	0.25
50	SS	0.961577	0.980922	4	90.6435	0.00220354	0.190104
50	SP	0.903508	0.975895	3	114.53	0.0295794	0
50	SA	0.962353	0.982617	6	82.5911	0.0152182	0.244792
50	SR	0.92316	0.982748	5	81.9671	0.015201	0
50	SS-BG	0.940371	0.981506	5	87.869	0.0408228	0.254167
