## Supplementary Tables for "De Novo Mutational Signature Discovery in Tumor Genomes using SparseSignatures": SupplementaryTable4.xlsx

### Sheet: SupplementaryTable4
dataset	method	Cosine similarity (signatures)	Explained variance (counts)	K	MSE (counts)	MSE (exposures)	Sparsity (signatures)
1	SS	0.966907	0.981019	4	90.7599	0.00272847	0.226562
1	SP	0.910632	0.981394	4	88.9657	0.0229154	0.0208333
1	SA	0.963469	0.981149	4	90.1342	0.0151081	0.09375
1	SR	0.948336	0.981551	4	88.2164	0.0129825	0
1	SS-BG	0.954396	0.980025	4	95.5099	0.0461164	0.244792
2	SS	0.971231	0.981083	4	90.4299	0.00247454	0.190104
2	SP	0.922762	0.980927	4	91.1765	0.0182221	0.0078125
2	SA	0.959341	0.981362	4	89.0972	0.0134604	0.0859375
2	SR	0.92525	0.981561	4	88.1444	0.0196752	0
2	SS-BG	0.957913	0.979229	4	99.2951	0.0513885	0.265625
3	SS	0.96654	0.980767	4	91.8757	0.00218635	0.200521
3	SP	0.931223	0.979963	4	95.7131	0.020201	0.0130208
3	SA	0.966008	0.979073	4	99.9651	0.0149683	0.145833
3	SR	0.955847	0.980791	4	91.7572	0.0133549	0
3	SS-BG	0.957575	0.978989	4	100.367	0.0493941	0.270833
4	SS	0.96987	0.980943	4	91.5928	0.00227191	0.1875
4	SP	0.913294	0.980804	4	92.2617	0.0217279	0.0104167
4	SA	0.962101	0.981101	4	90.8345	0.0142572	0.0833333
4	SR	0.9453	0.981352	4	89.6288	0.0150649	0
4	SS-BG	0.957986	0.979568	4	98.1995	0.0557744	0.278646
5	SS	0.973052	0.981033	4	90.4628	0.00226552	0.171875
5	SP	0.924046	0.980425	4	93.3627	0.0201474	0.0104167
5	SA	0.966585	0.980607	4	92.4949	0.0147304	0.111979
5	SR	0.949831	0.981193	4	89.6985	0.013785	0
5	SS-BG	0.967379	0.978428	4	102.887	0.049678	0.265625
6	SS	0.972979	0.980968	4	90.9683	0.00297273	0.213542
6	SP	0.925171	0.980617	4	92.6495	0.019757	0.015625
6	SA	0.964358	0.97987	4	96.2183	0.0145751	0.0989583
6	SR	0.950088	0.981095	4	90.3656	0.0136628	0
6	SS-BG	0.955398	0.978215	4	104.127	0.0460236	0.0520833
7	SS	0.965785	0.981446	4	88.7944	0.00313987	0.0520833
7	SP	0.918219	0.981079	4	90.5475	0.0195452	0.0078125
7	SA	0.963467	0.981285	4	89.5638	0.0142252	0.0963542
7	SR	0.938211	0.981657	4	87.7809	0.0147279	0
7	SS-BG	0.96172	0.977755	4	106.457	0.0513614	0.236979
8	SS	0.969115	0.980906	4	91.5516	0.00276722	0.208333
8	SP	0.918862	0.980986	4	91.1636	0.0225845	0.0104167
8	SA	0.962494	0.980335	4	94.2854	0.0144703	0.0911458
8	SR	0.9455	0.981365	4	89.3494	0.0130415	0
8	SS-BG	0.962257	0.976963	4	110.454	0.0528315	0.234375
9	SS	0.967073	0.981094	4	90.6746	0.00236431	0.200521
9	SP	0.927533	0.979734	4	97.1963	0.0182183	0.0104167
9	SA	0.964714	0.979807	4	96.8432	0.0162511	0.122396
9	SR	0.95496	0.9804	4	93.9991	0.0142772	0
9	SS-BG	0.956984	0.979067	4	100.394	0.0507413	0.278646
10	SS	0.966544	0.980113	4	94.9788	0.00251861	0.210938
10	SP	0.91171	0.980191	4	94.6064	0.0209825	0.0130208
10	SA	0.959043	0.979866	4	96.1593	0.014201	0.101562
10	SR	0.939111	0.980516	4	93.0515	0.0134706	0
10	SS-BG	0.956146	0.978772	4	101.382	0.0518234	0.273438
11	SS	0.971025	0.980901	4	91.5967	0.00194941	0.1875
11	SP	0.932553	0.98013	4	95.2907	0.0170947	0.0260417
11	SA	0.964922	0.980334	4	94.3119	0.014393	0.0989583
11	SR	0.948686	0.980972	4	91.255	0.0139181	0
11	SS-BG	0.961586	0.979141	4	100.037	0.0523247	0.320312
12	SS	0.966329	0.980862	4	91.8348	0.00188479	0.174479
12	SP	0.919109	0.980621	4	92.9894	0.0211128	0.0182292
12	SA	0.959181	0.980572	4	93.2256	0.0156133	0.0989583
12	SR	0.941944	0.981116	4	90.6147	0.0150284	0
12	SS-BG	0.955245	0.979409	4	98.8079	0.0507447	0.231771
13	SS	0.969497	0.981123	4	90.8165	0.00220252	0.195312
13	SP	0.914053	0.981487	4	89.0647	0.0207227	0.0104167
13	SA	0.962874	0.981494	4	89.0315	0.0146247	0.0989583
13	SR	0.951139	0.981649	4	88.2864	0.0147336	0
13	SS-BG	0.956937	0.978183	4	104.961	0.050112	0.1875
14	SS	0.970875	0.980893	4	91.662	0.00221474	0.182292
14	SP	0.924127	0.980364	4	94.1961	0.0208914	0.0104167
14	SA	0.954989	0.980504	4	93.5279	0.0159486	0.0885417
14	SR	0.937374	0.980693	4	92.6177	0.0143103	0
14	SS-BG	0.956182	0.977622	4	107.352	0.0479229	0.213542
15	SS	0.967276	0.98179	4	87.1602	0.00217491	0.216146
15	SP	0.916191	0.98164	4	87.8759	0.0215718	0.0130208
15	SA	0.96275	0.981802	4	87.0993	0.0144299	0.0807292
15	SR	0.938903	0.982085	4	85.7452	0.0147873	0
15	SS-BG	0.954428	0.97912	4	99.9406	0.0431527	0.0572917
16	SS	0.969074	0.980661	4	92.8387	0.00280178	0.197917
16	SP	0.914328	0.980316	4	94.4912	0.0191848	0.0130208
16	SA	0.957414	0.980315	4	94.4961	0.0145498	0.09375
16	SR	0.940572	0.980806	4	92.1423	0.014308	0
16	SS-BG	0.958902	0.977699	4	107.056	0.0487287	0.21875
17	SS	0.968249	0.98137	4	89.4619	0.00246386	0.190104
17	SP	0.927843	0.981224	4	90.1644	0.0178076	0.00520833
17	SA	0.963413	0.981607	4	88.3263	0.0136209	0.106771
17	SR	0.939546	0.981738	4	87.6937	0.0170104	0
17	SS-BG	0.956477	0.979485	4	98.5166	0.0523248	0.289062
18	SS	0.967997	0.980804	4	92.0603	0.00241885	0.046875
18	SP	0.924084	0.980802	4	92.0719	0.0223149	0.00520833
18	SA	0.96107	0.980767	4	92.2376	0.0147524	0.0911458
18	SR	0.939886	0.980977	4	91.233	0.0163387	0
18	SS-BG	0.95627	0.978116	4	104.951	0.0443439	0.0442708
19	SS	0.966423	0.980911	4	91.2521	0.0021829	0.21875
19	SP	0.925841	0.9808	4	91.7846	0.0198691	0.0130208
19	SA	0.964846	0.980531	4	93.0682	0.0148137	0.111979
19	SR	0.937904	0.9811	4	90.3517	0.0142843	0
19	SS-BG	0.959508	0.9797	4	97.0417	0.0575404	0.3125
20	SS	0.971171	0.981203	4	89.75	0.00232015	0.216146
20	SP	0.909885	0.98115	4	90.0035	0.0198116	0.0130208
20	SA	0.963061	0.981176	4	89.8769	0.0139035	0.09375
20	SR	0.932412	0.981431	4	88.6584	0.0182977	0
20	SS-BG	0.965154	0.977846	4	105.779	0.0508544	0.276042
21	SS	0.968207	0.981159	4	90.4039	0.00230111	0.234375
21	SP	0.909325	0.98093	4	91.5032	0.0218452	0.015625
21	SA	0.961783	0.980986	4	91.2349	0.0149417	0.0911458
21	SR	0.94796	0.981326	4	89.6072	0.0132509	0
21	SS-BG	0.955365	0.979655	4	97.6251	0.0520068	0.299479
22	SS	0.969595	0.980852	4	91.4538	0.00277495	0.205729
22	SP	0.918751	0.980468	4	93.2848	0.0191428	0.0182292
22	SA	0.96357	0.980506	4	93.1071	0.0148411	0.0859375
22	SR	0.946732	0.981093	4	90.3011	0.0141722	0
22	SS-BG	0.949701	0.977968	4	105.225	0.0435275	0.0572917
23	SS	0.969013	0.980779	4	91.495	0.0019191	0.174479
23	SP	0.921782	0.980195	4	94.2737	0.0220071	0.0078125
23	SA	0.963144	0.979457	4	97.7864	0.015113	0.0859375
23	SR	0.931845	0.980817	4	91.3114	0.0206496	0
23	SS-BG	0.956039	0.976732	4	110.757	0.0540279	0.270833
24	SS	0.965788	0.980742	4	92.3385	0.00215013	0.0572917
24	SP	0.916912	0.980417	4	93.8983	0.0199602	0.015625
24	SA	0.963577	0.98041	4	93.9308	0.0141274	0.0989583
24	SR	0.949494	0.980917	4	91.4978	0.0132558	0
24	SS-BG	0.956318	0.97899	4	100.741	0.0501927	0.3125
25	SS	0.967913	0.980904	4	91.7388	0.00270604	0.0416667
25	SP	0.910523	0.980873	4	91.887	0.0236145	0.0208333
25	SA	0.962641	0.98084	4	92.0485	0.0145633	0.0885417
25	SR	0.946299	0.981077	4	90.9072	0.0132999	0
25	SS-BG	0.949528	0.978497	4	103.3	0.0435428	0.0625
26	SS	0.963928	0.98111	4	90.7406	0.00236848	0.0442708
26	SP	0.917304	0.980367	4	94.3133	0.0212097	0.0104167
26	SA	0.960046	0.981073	4	90.9223	0.0140554	0.0807292
26	SR	0.934756	0.981413	4	89.2861	0.0162862	0
26	SS-BG	0.964163	0.978047	4	105.457	0.0489445	0.236979
27	SS	0.970783	0.980762	4	92.0007	0.00254585	0.208333
27	SP	0.922256	0.980206	4	94.659	0.0198924	0.0104167
27	SA	0.965844	0.980454	4	93.4758	0.0145985	0.078125
27	SR	0.949793	0.980978	4	90.9668	0.0134235	0
27	SS-BG	0.962681	0.976373	4	112.99	0.0540756	0.265625
28	SS	0.9705	0.980769	4	91.439	0.00274181	0.195312
28	SP	0.906604	0.98068	4	91.8577	0.0208449	0.0208333
28	SA	0.96169	0.980684	4	91.8391	0.0140878	0.0859375
28	SR	0.95172	0.981071	4	89.9993	0.0140176	0
28	SS-BG	0.964545	0.977088	4	108.937	0.0499389	0.260417
29	SS	0.969357	0.980834	4	91.8153	0.00306305	0.213542
29	SP	0.925512	0.980956	4	91.2317	0.0180382	0.0130208
29	SA	0.960574	0.98096	4	91.2117	0.0135672	0.0963542
29	SR	0.938579	0.981245	4	89.8455	0.0138529	0
29	SS-BG	0.96	0.97929	4	99.2103	0.049769	0.302083
30	SS	0.971399	0.980986	4	91.2379	0.00188945	0.169271
30	SP	0.923168	0.981296	4	89.7524	0.0182616	0.0104167
30	SA	0.961527	0.981252	4	89.9633	0.014438	0.101562
30	SR	0.941603	0.981506	4	88.7414	0.0159054	0
30	SS-BG	0.954469	0.978414	4	103.58	0.044882	0.0625
31	SS	0.964396	0.980532	4	93.0071	0.00298266	0.231771
31	SP	0.915519	0.980705	4	92.177	0.0215125	0.0182292
31	SA	0.959249	0.980522	4	93.0541	0.0146583	0.09375
31	SR	0.940599	0.981085	4	90.3622	0.014125	0
31	SS-BG	0.952728	0.977824	4	105.941	0.0466445	0.0625
32	SS	0.970121	0.980786	4	92.0006	0.00264683	0.213542
32	SP	0.924111	0.980499	4	93.3746	0.0205503	0.0078125
32	SA	0.965603	0.980472	4	93.5022	0.0144676	0.0859375
32	SR	0.946848	0.980929	4	91.316	0.0156485	0
32	SS-BG	0.965918	0.97757	4	107.398	0.0503404	0.260417
33	SS	0.967386	0.981007	4	90.6999	0.00181196	0.179688
33	SP	0.928809	0.980265	4	94.2454	0.0186356	0.0130208
33	SA	0.962999	0.980033	4	95.3533	0.014442	0.114583
33	SR	0.939364	0.981014	4	90.6689	0.0146757	0
33	SS-BG	0.963328	0.977892	4	105.579	0.0520687	0.234375
34	SS	0.966105	0.980881	4	91.5208	0.00223319	0.158854
34	SP	0.903516	0.980853	4	91.656	0.0239765	0.0130208
34	SA	0.959866	0.980563	4	93.042	0.0146892	0.101562
34	SR	0.933336	0.981096	4	90.493	0.0150936	0
34	SS-BG	0.953919	0.979761	4	96.8826	0.050723	0.270833
35	SS	0.96718	0.980948	4	91.2702	0.00276629	0.197917
35	SP	0.913857	0.980838	4	91.7973	0.0199742	0.0130208
35	SA	0.961429	0.97976	4	96.9603	0.0163269	0.104167
35	SR	0.949471	0.981085	4	90.6145	0.0143368	0
35	SS-BG	0.961184	0.979331	4	99.0166	0.0516173	0.25
36	SS	0.968428	0.980948	4	91.2391	0.00274664	0.213542
36	SP	0.921194	0.980842	4	91.7472	0.0185782	0.015625
36	SA	0.962653	0.980682	4	92.5122	0.0144098	0.0911458
36	SR	0.933641	0.981232	4	89.8758	0.0172593	0
36	SS-BG	0.949325	0.977942	4	105.631	0.0425471	0.046875
37	SS	0.969895	0.981125	4	90.1964	0.00176641	0.148438
37	SP	0.913669	0.980511	4	93.13	0.0241274	0.0104167
37	SA	0.958402	0.980415	4	93.5852	0.01575	0.09375
37	SR	0.932259	0.981122	4	90.2106	0.0176097	0
37	SS-BG	0.954893	0.978148	4	104.422	0.0437539	0.0494792
38	SS	0.968649	0.980959	4	91.0055	0.00226116	0.216146
38	SP	0.926358	0.981158	4	90.0548	0.0189021	0.015625
38	SA	0.962433	0.980867	4	91.4451	0.0148378	0.09375
38	SR	0.941348	0.981419	4	88.8102	0.0163067	0
38	SS-BG	0.959862	0.977645	4	106.845	0.0487811	0.231771
39	SS	0.965095	0.980877	4	91.4805	0.00249119	0.190104
39	SP	0.931546	0.980956	4	91.1028	0.0185831	0.0130208
39	SA	0.962991	0.98108	4	90.5076	0.0143366	0.0859375
39	SR	0.939101	0.981337	4	89.2799	0.0166646	0
39	SS-BG	0.962833	0.977224	4	108.954	0.0492515	0.239583
40	SS	0.96954	0.980868	4	91.4014	0.00221475	0.164062
40	SP	0.913646	0.980199	4	94.5992	0.0219105	0.0208333
40	SA	0.959955	0.979974	4	95.6756	0.0146037	0.101562
40	SR	0.942418	0.980672	4	92.3412	0.013027	0
40	SS-BG	0.9619	0.977177	4	109.04	0.0502074	0.268229
41	SS	0.963493	0.980964	4	90.9279	0.00248921	0.0494792
41	SP	0.921457	0.980918	4	91.1461	0.0212186	0.0182292
41	SA	0.957228	0.981002	4	90.7453	0.0132854	0.09375
41	SR	0.926263	0.981351	4	89.0804	0.0218469	0
41	SS-BG	0.962705	0.977186	4	108.976	0.0511706	0.226562
42	SS	0.96862	0.981068	4	90.7631	0.00199752	0.182292
42	SP	0.92632	0.980095	4	95.4281	0.0224701	0.0182292
42	SA	0.964585	0.980208	4	94.8869	0.0158259	0.114583
42	SR	0.952739	0.980505	4	93.4619	0.0140874	0
42	SS-BG	0.960807	0.979432	4	98.6039	0.0508846	0.263021
43	SS	0.96759	0.981093	4	89.8791	0.00202685	0.177083
43	SP	0.916477	0.980594	4	92.2491	0.0218755	0.015625
43	SA	0.966408	0.980366	4	93.3326	0.0154905	0.111979
43	SR	0.949751	0.981057	4	90.0504	0.0145085	0
43	SS-BG	0.959914	0.977691	4	106.048	0.050772	0.25
44	SS	0.969601	0.980639	4	92.6925	0.00218518	0.210938
44	SP	0.917333	0.980323	4	94.2069	0.0210041	0.0104167
44	SA	0.960599	0.980505	4	93.336	0.0154284	0.0859375
44	SR	0.940165	0.980827	4	91.7957	0.0145208	0
44	SS-BG	0.964815	0.977608	4	107.207	0.0508601	0.216146
45	SS	0.973506	0.981028	4	90.8249	0.00240494	0.192708
45	SP	0.914844	0.980701	4	92.3914	0.0241487	0.0182292
45	SA	0.962556	0.980694	4	92.424	0.0153888	0.0729167
45	SR	0.94281	0.980977	4	91.0689	0.0158561	0
45	SS-BG	0.959484	0.979201	4	99.5697	0.0534675	0.28125
46	SS	0.966434	0.98076	4	92.0541	0.00217596	0.158854
46	SP	0.927925	0.980547	4	93.0716	0.0198442	0.0182292
46	SA	0.964256	0.980837	4	91.6864	0.014021	0.114583
46	SR	0.951841	0.981475	4	88.63	0.0122799	0
46	SS-BG	0.958346	0.979617	4	97.524	0.0509928	0.278646
47	SS	0.97051	0.980609	4	92.996	0.00286334	0.21875
47	SP	0.922935	0.980089	4	95.4857	0.0211856	0.0078125
47	SA	0.959981	0.979015	4	100.637	0.0150556	0.117188
47	SR	0.947028	0.980525	4	93.3947	0.0143478	0
47	SS-BG	0.959506	0.978735	4	101.98	0.0528448	0.289062
48	SS	0.972344	0.980685	4	92.3388	0.00324773	0.213542
48	SP	0.92005	0.980585	4	92.8189	0.0213351	0.0182292
48	SA	0.962253	0.980374	4	93.8298	0.015165	0.111979
48	SR	0.942803	0.9809	4	91.3133	0.0137381	0
48	SS-BG	0.955068	0.979259	4	99.1572	0.0535764	0.294271
49	SS	0.968161	0.981146	4	89.8941	0.0022915	0.166667
49	SP	0.923598	0.980876	4	91.1771	0.0189613	0.015625
49	SA	0.959852	0.980847	4	91.319	0.0145074	0.0989583
49	SR	0.950139	0.981169	4	89.7818	0.0142714	0
49	SS-BG	0.959394	0.977668	4	106.472	0.0498843	0.25
50	SS	0.961577	0.980922	4	90.6435	0.00220354	0.190104
50	SP	0.910931	0.981178	4	89.4301	0.023941	0.0104167
50	SA	0.960106	0.981082	4	89.8852	0.0150171	0.0833333
50	SR	0.928178	0.981461	4	88.0841	0.0187438	0
50	SS-BG	0.956785	0.977909	4	104.962	0.0478165	0.21875
