## Supplementary Tables for "De Novo Mutational Signature Discovery in Tumor Genomes using SparseSignatures": SupplementaryTable5.xlsx

### Sheet: SupplementaryTable5
dataset	method	Cosine similarity (signatures)	Explained variance (counts)	K	MSE (counts)	MSE (exposures)	Sparsity (signatures)
1	SS	0.967381	0.971583	4	103.694	0.0055008	0.179688
1	SP	0.925469	0.96509	3	127.388	0.0373038	0.0763889
1	SA	0.93374	0.972081	6	101.879	0.0246589	0.262153
1	SR	0.938064	0.972853	6	99.0623	0.0280279	0
2	SS	0.978058	0.971945	4	102.689	0.00352458	0.169271
2	SP	0.92342	0.967147	3	120.249	0.0344871	0.0590278
2	SA	0.936254	0.973251	6	97.9066	0.030434	0.211806
2	SR	0.969402	0.973325	6	97.6357	0.029116	0
3	SS	0.976388	0.971694	4	103.075	0.00619529	0.148438
3	SP	0.916536	0.966986	3	120.221	0.037116	0.0590278
3	SA	0.954266	0.972504	6	100.127	0.0229743	0.201389
3	SR	0.97072	0.973047	6	98.1506	0.0288709	0
4	SS	0.97439	0.970316	4	108.586	0.00432944	0.166667
4	SP	0.921981	0.962722	3	136.368	0.0394993	0.0555556
4	SA	0.957601	0.971602	6	103.884	0.0269451	0.220486
4	SR	0.96353	0.971921	6	102.718	0.0289171	0
5	SS	0.97168	0.972077	4	102.462	0.00433955	0.166667
5	SP	0.915442	0.966612	3	122.515	0.0362987	0.0486111
5	SA	0.942325	0.973	6	99.0764	0.0243058	0.173611
5	SR	0.964192	0.973485	6	97.2944	0.029992	0
6	SS	0.979282	0.971764	4	103.108	0.00358427	0.197917
6	SP	0.917092	0.964881	3	128.244	0.0362869	0.0694444
6	SA	0.972522	0.973136	6	98.0999	0.0290715	0.199653
6	SR	0.968603	0.973287	6	97.5466	0.0293719	0
7	SS	0.96923	0.972116	4	102.042	0.00545274	0.148438
7	SP	0.911924	0.967606	3	118.547	0.0322346	0.0659722
7	SA	0.961351	0.973078	6	98.5196	0.0199216	0.230903
7	SR	0.964224	0.9734	6	97.3432	0.025451	0
8	SS	0.973733	0.971561	4	103.666	0.00322012	0.169271
8	SP	0.924998	0.962467	3	136.814	0.0418073	0.0694444
8	SA	0.952255	0.972981	6	98.4889	0.0240664	0.194444
8	SR	0.950477	0.973304	6	97.3136	0.0299326	0
9	SS	0.976911	0.971345	4	103.981	0.00395283	0.177083
9	SP	0.922442	0.965387	3	125.601	0.0388721	0.0694444
9	SA	0.91612	0.972742	6	98.9145	0.0293574	0.185764
9	SR	0.948598	0.972852	6	98.5146	0.0246063	0
10	SS	0.972953	0.97077	4	106.493	0.00509725	0.148438
10	SP	0.924302	0.964254	3	130.23	0.037113	0.0451389
10	SA	0.957554	0.972891	6	98.7646	0.0208085	0.225694
10	SR	0.968853	0.973097	6	98.0143	0.0268575	0
11	SS	0.974726	0.971441	4	104.524	0.00484718	0.145833
11	SP	0.925985	0.967406	3	119.291	0.0337852	0.0555556
11	SA	0.948791	0.972926	6	99.0861	0.0305633	0.189236
11	SR	0.950423	0.972913	6	99.1343	0.0275125	0
12	SS	0.974532	0.971915	4	102.691	0.00379758	0.166667
12	SP	0.932862	0.964797	3	128.718	0.0337116	0.0659722
12	SA	0.965622	0.972903	6	99.0774	0.0216748	0.182292
12	SR	0.966058	0.973283	6	97.6881	0.031267	0
13	SS	0.892111	0.962377	3	136.703	0.0263827	0.0555556
13	SP	0.930953	0.964884	3	127.593	0.0372658	0.0555556
13	SA	0.925523	0.972919	6	98.3984	0.0275757	0.178819
13	SR	0.936884	0.973056	6	97.9	0.0281372	0
14	SS	0.972342	0.971644	4	102.443	0.00447524	0.153646
14	SP	0.919061	0.964788	3	127.212	0.0387553	0.0520833
14	SA	0.932645	0.972679	6	98.7038	0.0254429	0.227431
14	SR	0.94609	0.973541	6	95.5909	0.0262415	0
15	SS	0.972688	0.971565	4	103.542	0.00443427	0.161458
15	SP	0.923258	0.963709	3	132.145	0.0336754	0.0659722
15	SA	0.961153	0.972791	6	99.075	0.0303718	0.180556
15	SR	0.963702	0.973141	6	97.8014	0.0277184	0
16	SS	0.968295	0.971397	4	104.72	0.00658082	0.15625
16	SP	0.915541	0.965292	3	127.071	0.0383054	0.0451389
16	SA	0.937396	0.972478	6	100.762	0.0216889	0.197917
16	SR	0.937212	0.97331	6	97.7175	0.0323193	0
17	SS	0.971752	0.971379	4	104.412	0.00708701	0.119792
17	SP	0.920551	0.966932	3	120.637	0.0332297	0.0590278
17	SA	0.939366	0.973017	6	98.4364	0.0274011	0.203125
17	SR	0.951237	0.973359	6	97.192	0.0277238	0
18	SS	0.974055	0.971464	4	104.867	0.00411847	0.200521
18	SP	0.929509	0.965048	3	128.443	0.0386697	0.0694444
18	SA	0.944728	0.97304	6	99.0746	0.023499	0.189236
18	SR	0.958548	0.97318	6	98.5588	0.0269692	0
19	SS	0.979447	0.970834	4	106.517	0.00527514	0.169271
19	SP	0.928014	0.966145	3	123.639	0.0341649	0.0729167
19	SA	0.975413	0.972682	6	99.7655	0.0282125	0.178819
19	SR	0.96405	0.973128	6	98.1368	0.0268046	0
20	SS	0.972737	0.971933	4	102.752	0.00792932	0.117188
20	SP	0.937628	0.965044	3	127.971	0.0372002	0.0416667
20	SA	0.974352	0.973044	6	98.684	0.0320995	0.206597
20	SR	0.975457	0.973359	6	97.5321	0.0282292	0
21	SS	0.975311	0.970613	4	107.209	0.00413294	0.182292
21	SP	0.916407	0.945845	4	197.565	0.0577098	0.0729167
21	SA	0.925775	0.972241	6	101.268	0.0267788	0.161458
21	SR	0.940093	0.972526	6	100.231	0.0267516	0
22	SS	0.97705	0.971506	4	103.799	0.00575724	0.0963542
22	SP	0.913128	0.964894	3	127.887	0.0417063	0.0590278
22	SA	0.945432	0.972838	6	98.9469	0.0223292	0.229167
22	SR	0.95941	0.97338	6	96.973	0.0311725	0
23	SS	0.971548	0.971846	4	103.079	0.00736621	0.135417
23	SP	0.925181	0.967451	3	119.171	0.0346989	0.0659722
23	SA	0.949517	0.972742	6	99.7979	0.0204852	0.253472
23	SR	0.950629	0.973345	6	97.5902	0.0251615	0
24	SS	0.975221	0.971104	4	104.7	0.00393913	0.200521
24	SP	0.929212	0.963337	3	132.845	0.0379186	0.0555556
24	SA	0.921831	0.972689	6	98.958	0.0286846	0.168403
24	SR	0.958082	0.972898	6	98.2017	0.0280307	0
25	SS	0.892603	0.962374	3	137.136	0.0280804	0.0416667
25	SP	0.920038	0.963852	3	131.747	0.0391267	0.0729167
25	SA	0.946591	0.971344	6	104.445	0.021158	0.213542
25	SR	0.974333	0.972488	6	100.274	0.0256848	0
26	SS	0.975167	0.972054	4	102.539	0.00789393	0.135417
26	SP	0.929428	0.964385	3	130.677	0.0374114	0.0763889
26	SA	0.918564	0.973216	6	98.2744	0.0276745	0.184028
26	SR	0.938377	0.973328	6	97.8629	0.0272279	0
27	SS	0.975112	0.97106	4	105.468	0.00489163	0.161458
27	SP	0.922038	0.965616	3	125.306	0.0374183	0.0659722
27	SA	0.926048	0.9723	6	100.948	0.0193148	0.199653
27	SR	0.948792	0.972816	6	99.0677	0.0283259	0
28	SS	0.970301	0.971517	4	103.789	0.00760994	0.122396
28	SP	0.925962	0.965304	3	126.427	0.0344832	0.0520833
28	SA	0.947863	0.972546	6	100.039	0.0275673	0.21875
28	SR	0.96205	0.972855	6	98.9141	0.0267345	0
29	SS	0.971744	0.971807	4	102.464	0.00353052	0.1875
29	SP	0.931783	0.96373	3	131.817	0.0389432	0.0486111
29	SA	0.922755	0.973489	6	96.3501	0.0205133	0.185764
29	SR	0.960587	0.973771	6	95.324	0.021939	0
30	SS	0.969775	0.971338	4	104.672	0.00366848	0.192708
30	SP	0.925294	0.965545	3	125.828	0.0344504	0.0347222
30	SA	0.945053	0.97286	6	99.1129	0.0269009	0.171875
30	SR	0.957199	0.973159	6	98.0207	0.0303699	0
31	SS	0.89048	0.96326	3	133.401	0.0254702	0.0486111
31	SP	0.926155	0.965169	3	126.472	0.0367378	0.0590278
31	SA	0.90613	0.972945	6	98.2356	0.0222925	0.1875
31	SR	0.91359	0.973215	6	97.2547	0.0254499	0
32	SS	0.97306	0.97118	4	104.935	0.00415009	0.161458
32	SP	0.920848	0.963716	3	132.109	0.0382353	0.0416667
32	SA	0.972527	0.972518	6	100.061	0.0242573	0.175347
32	SR	0.965188	0.972934	6	98.5469	0.0267311	0
33	SS	0.98105	0.971222	4	105.163	0.00614081	0.101562
33	SP	0.923279	0.964918	3	128.202	0.0379819	0.0555556
33	SA	0.944426	0.972254	6	101.392	0.0207944	0.1875
33	SR	0.959643	0.972824	6	99.3122	0.0290872	0
34	SS	0.981484	0.972039	4	102.916	0.00309218	0.195312
34	SP	0.915652	0.964964	3	128.957	0.0377187	0.0590278
34	SA	0.912292	0.972816	6	100.055	0.0267806	0.229167
34	SR	0.953152	0.973412	6	97.8622	0.028022	0
35	SS	0.979708	0.971776	4	103.045	0.00394213	0.153646
35	SP	0.91426	0.965965	3	124.261	0.0366693	0.0659722
35	SA	0.927681	0.973092	6	98.239	0.0324984	0.159722
35	SR	0.96275	0.973192	6	97.8762	0.0277461	0
36	SS	0.896037	0.96162	3	140.558	0.0277996	0.0451389
36	SP	0.925727	0.963102	3	135.13	0.0379256	0.09375
36	SA	0.975634	0.972128	6	102.074	0.0297445	0.208333
36	SR	0.948308	0.972653	6	100.153	0.0275711	0
37	SS	0.973436	0.972009	4	102.089	0.00340522	0.190104
37	SP	0.933909	0.963361	3	133.63	0.0403526	0.0763889
37	SA	0.920429	0.972711	6	99.5297	0.0254847	0.277778
37	SR	0.920926	0.973121	6	98.0329	0.0262038	0
38	SS	0.966746	0.971998	5	102.185	0.00681898	0.202083
38	SP	0.929156	0.96532	3	126.554	0.0345103	0.0763889
38	SA	0.928937	0.972335	6	100.954	0.0288546	0.166667
38	SR	0.943173	0.97296	6	98.6758	0.0242999	0
39	SS	0.973619	0.970996	4	106.085	0.003629	0.15625
39	SP	0.920821	0.96643	3	122.786	0.0336024	0.0763889
39	SA	0.93796	0.972641	6	100.07	0.0276839	0.151042
39	SR	0.975928	0.973024	6	98.6687	0.0257732	0
40	SS	0.964276	0.970977	4	105.676	0.00523365	0.179688
40	SP	0.942661	0.962647	3	136.007	0.0385312	0.0555556
40	SA	0.971402	0.972402	6	100.487	0.0302973	0.208333
40	SR	0.958927	0.972786	6	99.0893	0.0257028	0
41	SS	0.973181	0.971994	5	101.703	0.00620967	0.202083
41	SP	0.929584	0.964579	3	128.633	0.0345469	0.0520833
41	SA	0.923176	0.972958	6	98.2027	0.0285383	0.163194
41	SR	0.96612	0.972785	6	98.8308	0.0279905	0
42	SS	0.951272	0.97237	5	99.9257	0.0108084	0.179167
42	SP	0.925686	0.966602	3	120.785	0.0374641	0.0833333
42	SA	0.944186	0.972943	6	97.8548	0.032596	0.199653
42	SR	0.952396	0.973484	6	95.8985	0.0295764	0
43	SS	0.974482	0.972895	5	98.9789	0.00839219	0.160417
43	SP	0.921822	0.965816	3	124.83	0.0392183	0.0625
43	SA	0.949828	0.97328	6	97.5764	0.0214146	0.241319
43	SR	0.950708	0.973788	6	95.7208	0.0273912	0
44	SS	0.975288	0.971071	4	106.052	0.00541145	0.138021
44	SP	0.914046	0.965169	3	127.685	0.0416263	0.0555556
44	SA	0.978347	0.972445	6	101.012	0.0237949	0.204861
44	SR	0.962937	0.972652	6	100.253	0.0277774	0
45	SS	0.974482	0.971707	4	102.728	0.00418322	0.153646
45	SP	0.93767	0.947915	5	189.115	0.0506115	0.1125
45	SA	0.93759	0.972891	6	98.43	0.0248497	0.189236
45	SR	0.934858	0.973609	6	95.8228	0.0273525	0
46	SS	0.978428	0.971653	4	102.847	0.00298147	0.161458
46	SP	0.920201	0.965216	3	126.201	0.0356574	0.0590278
46	SA	0.975235	0.972594	6	99.4299	0.0286011	0.203125
46	SR	0.965619	0.972899	6	98.3263	0.0290618	0
47	SS	0.966161	0.972415	5	100.654	0.0075014	0.225
47	SP	0.921611	0.966685	3	121.563	0.0344343	0.0659722
47	SA	0.950114	0.972957	6	98.6773	0.0268301	0.182292
47	SR	0.965926	0.973499	6	96.6985	0.0290184	0
48	SS	0.962379	0.972684	6	99.0047	0.0125286	0.237847
48	SP	0.92633	0.966265	3	122.27	0.0332025	0.0555556
48	SA	0.947475	0.972143	6	100.966	0.0201638	0.213542
48	SR	0.972501	0.972856	6	98.3805	0.024821	0
49	SS	0.977887	0.971691	4	103.088	0.00724834	0.104167
49	SP	0.913849	0.965444	3	125.84	0.041894	0.0659722
49	SA	0.93327	0.973233	6	97.4759	0.0336719	0.161458
49	SR	0.967124	0.973482	6	96.5665	0.0254834	0
50	SS	0.966338	0.97164	4	103.411	0.00520904	0.203125
50	SP	0.923141	0.966821	3	120.983	0.0345747	0.0659722
50	SA	0.929227	0.973194	6	97.745	0.0273391	0.185764
50	SR	0.94291	0.97305	6	98.27	0.0266248	0
