## Supplementary Tables for "De Novo Mutational Signature Discovery in Tumor Genomes using SparseSignatures": SupplementaryTable6.xlsx

### Sheet: SupplementaryTable6
dataset	method	Cosine similarity (signatures)	Explained variance (counts)	K	MSE (counts)	MSE (exposures)	Sparsity (signatures)
1	SS	0.846924	0.976357	4	55.9018	0.045984	0.265625
1	SP	0.900927	0.967832	5	76.0575	0.0608115	0.0208333
1	SA	0.972115	0.979677	6	48.0507	0.0785497	0.180556
1	SR	0.944799	0.979617	5	48.1944	0.0769876	0
2	SS	0.943004	0.978884	6	47.3258	0.0351513	0.0659722
2	SP	0.919875	0.961028	6	87.3443	0.0576206	0.0190972
2	SA	0.975389	0.979054	6	46.9446	0.0782446	0.177083
2	SR	0.944261	0.978286	5	48.6652	0.0849375	0
3	SS	0.857402	0.972039	3	52.2601	0.128259	0.145833
3	SP	0.814033	0.963051	4	69.0609	0.135909	0.00260417
3	SA	0.868091	0.974268	6	48.0945	0.106178	0.237847
3	SR	0.836007	0.972226	3	51.9106	0.123287	0
4	SS	0.97569	0.979008	5	47.8336	0.0219724	0.21875
4	SP	0.946165	0.966524	5	76.2815	0.0334259	0.0208333
4	SA	0.975986	0.979903	6	45.7933	0.0691779	0.164931
4	SR	0.970189	0.979327	5	47.1059	0.0655521	0
5	SS	0.956067	0.97671	5	49.3214	0.0268324	0.04375
5	SP	0.846924	0.963606	4	77.0713	0.056195	0.0234375
5	SA	0.983117	0.977457	6	47.7391	0.0642764	0.274306
5	SR	0.96322	0.976928	5	48.859	0.0619097	0
6	SS	0.940143	0.971981	4	52.118	0.038251	0.125
6	SP	0.886718	0.961113	4	72.3327	0.0483758	0.0130208
6	SA	0.948094	0.974907	6	46.6755	0.0696853	0.159722
6	SR	0.902561	0.972154	4	51.7961	0.082436	0
7	SS	0.982571	0.97904	5	48.1868	0.0214661	0.247917
7	SP	0.927088	0.967825	5	73.9698	0.0402957	0.0291667
7	SA	0.978901	0.979826	6	46.3787	0.0634796	0.234375
7	SR	0.966563	0.979258	5	47.6846	0.0676993	0
8	SS	0.871389	0.974471	4	52.2305	0.0420798	0.229167
8	SP	0.844133	0.965643	4	70.2903	0.0724399	0.0078125
8	SA	0.956953	0.975944	6	49.216	0.0715985	0.178819
8	SR	0.859586	0.974579	4	52.0087	0.0944461	0
9	SS	0.88823	0.984382	4	50.9051	0.0478098	0.145833
9	SP	0.854203	0.974932	4	81.7038	0.0655199	0.0104167
9	SA	0.913253	0.985102	6	48.5578	0.0875737	0.232639
9	SR	0.863527	0.984534	4	50.4107	0.0864861	0
10	SS	0.986801	0.977889	5	47.7972	0.0224012	0.227083
10	SP	0.921665	0.964076	5	77.658	0.0369863	0.0166667
10	SA	0.985783	0.978645	6	46.1639	0.0671923	0.184028
10	SR	0.967291	0.978031	5	47.49	0.0572526	0
11	SS	0.979189	0.976605	5	48.8637	0.0229554	0.21875
11	SP	0.842935	0.960778	4	81.9212	0.0442436	0.0130208
11	SA	0.980535	0.976896	6	48.2567	0.0592463	0.171875
11	SR	0.962686	0.976769	5	48.5207	0.0637688	0
12	SS	0.844685	0.972728	4	52.9093	0.0390113	0.0260417
12	SP	0.716307	0.959209	3	79.1359	0.123737	0.0208333
12	SA	0.938761	0.97509	6	48.3257	0.0715079	0.1875
12	SR	0.860144	0.973061	4	52.2635	0.0806219	0
13	SS	0.962059	0.984476	6	48.2073	0.0294016	0.0659722
13	SP	0.925433	0.968692	6	97.2191	0.04247	0.0329861
13	SA	0.9777	0.984432	6	48.3439	0.0690544	0.196181
13	SR	0.957282	0.983849	5	50.1541	0.0755956	0
14	SS	0.987181	0.979639	5	49.0965	0.0186782	0.260417
14	SP	0.831914	0.962315	4	90.8727	0.0575985	0.015625
14	SA	0.984767	0.97984	6	48.6138	0.0589049	0.185764
14	SR	0.97213	0.979784	5	48.7488	0.0595473	0
15	SS	0.872977	0.980766	4	55.3229	0.0968702	0.127604
15	SP	0.814115	0.973825	3	75.2873	0.109921	0.0138889
15	SA	0.966466	0.983417	6	47.6963	0.066805	0.182292
15	SR	0.938219	0.983125	5	48.5364	0.0675898	0
16	SS	0.894819	0.972583	4	53.6168	0.0407789	0.0416667
16	SP	0.884874	0.966575	4	65.367	0.0945327	0.015625
16	SA	0.987435	0.976131	6	46.6781	0.068428	0.199653
16	SR	0.977636	0.975596	5	47.7248	0.0665588	0
17	SS	0.952473	0.971731	5	48.7778	0.0315986	0.19375
17	SP	0.570686	0.958804	2	71.0833	0.223257	0
17	SA	0.960368	0.972952	6	46.6713	0.0756786	0.166667
17	SR	0.900029	0.972265	5	47.8557	0.0824148	0
18	SS	0.899396	0.977387	4	51.9881	0.0297509	0.166667
18	SP	0.889844	0.970212	4	68.4842	0.0497485	0.0260417
18	SA	0.915434	0.978862	6	48.5976	0.0734459	0.178819
18	SR	0.900587	0.977533	4	51.6537	0.0699275	0
19	SS	0.819653	0.981162	5	49.9436	0.0358273	0.129167
19	SP	0.878302	0.966314	6	89.3074	0.0689124	0.0295139
19	SA	0.90198	0.982274	6	46.9931	0.071548	0.199653
19	SR	0.83742	0.980849	4	50.7713	0.077353	0
20	SS	0.994886	0.979223	5	48.619	0.0228185	0.233333
20	SP	0.893796	0.96251	4	87.7275	0.0446631	0.0078125
20	SA	0.993495	0.979981	6	46.8454	0.0600501	0.154514
20	SR	0.982383	0.979291	5	48.4612	0.0540513	0
21	SS	0.928638	0.977344	5	49.66	0.0288642	0.189583
21	SP	0.844498	0.963352	5	80.3286	0.077661	0.0229167
21	SA	0.973323	0.978561	6	46.9919	0.0752547	0.208333
21	SR	0.935739	0.977825	5	48.6053	0.0873348	0
22	SS	0.919989	0.979606	4	50.3639	0.0508963	0.210938
22	SP	0.82743	0.968751	3	77.1718	0.0836526	0.0104167
22	SA	0.919493	0.980412	6	48.3747	0.116251	0.1875
22	SR	0.896812	0.979661	4	50.2282	0.0948074	0
23	SS	0.86689	0.9744	4	54.6082	0.0496872	0.205729
23	SP	0.817654	0.963086	4	78.7439	0.052613	0.0130208
23	SA	0.97948	0.978377	6	46.1256	0.0723007	0.149306
23	SR	0.955027	0.977777	5	47.4047	0.0785278	0
24	SS	0.889738	0.978169	4	50.6977	0.0655863	0.106771
24	SP	0.821106	0.965797	4	79.4302	0.0749636	0.0208333
24	SA	0.899686	0.979713	6	47.1124	0.0722673	0.21875
24	SR	0.859985	0.978381	4	50.2059	0.0954757	0
25	SS	0.746012	0.973119	3	60.8287	0.136981	0.149306
25	SP	0.757513	0.96991	3	68.0914	0.138631	0.00694444
25	SA	0.966775	0.978894	6	47.7619	0.0681975	0.177083
25	SR	0.942228	0.978847	5	47.8663	0.0746821	0
26	SS	0.992001	0.982016	5	48.1084	0.0206069	0.266667
26	SP	0.937674	0.971239	5	76.9379	0.0424618	0.0291667
26	SA	0.986323	0.982275	6	47.4143	0.0719293	0.163194
26	SR	0.969144	0.982141	5	47.7738	0.068251	0
27	SS	0.980665	0.981539	5	48.6913	0.0380387	0.260417
27	SP	0.915081	0.974198	5	68.0531	0.108933	0.0208333
27	SA	0.968328	0.982323	6	46.622	0.0764756	0.161458
27	SR	0.949817	0.981615	5	48.4888	0.0819528	0
28	SS	0.920179	0.979299	4	50.3502	0.102509	0.1875
28	SP	0.782079	0.966511	3	81.4539	0.0836989	0.0104167
28	SA	0.928275	0.980169	6	48.2334	0.100437	0.1875
28	SR	0.901319	0.979458	4	49.9648	0.0850032	0
29	SS	0.943267	0.978275	4	51.0829	0.0761747	0.213542
29	SP	0.844315	0.964159	3	84.277	0.1345	0.0208333
29	SA	0.929759	0.979502	6	48.2001	0.107792	0.197917
29	SR	0.916456	0.978365	4	50.872	0.0893242	0
30	SS	0.970572	0.980826	5	48.8891	0.0244859	0.239583
30	SP	0.903902	0.970089	5	76.2648	0.0417466	0.03125
30	SA	0.961108	0.981557	6	47.0254	0.0710872	0.161458
30	SR	0.95285	0.980958	5	48.5502	0.0679037	0
31	SS	0.864979	0.977769	4	52.9876	0.105248	0.15625
31	SP	0.678306	0.971018	3	69.0789	0.135071	0.0104167
31	SA	0.950888	0.980572	6	46.3081	0.0757039	0.184028
31	SR	0.931807	0.980017	5	47.6301	0.0851858	0
32	SS	0.882797	0.979071	4	51.3815	0.0369878	0.0442708
32	SP	0.873918	0.970944	4	71.3349	0.0653037	0.0208333
32	SA	0.943687	0.980934	6	46.809	0.0729493	0.204861
32	SR	0.943973	0.980391	5	48.1416	0.0778206	0
33	SS	0.967929	0.977242	5	49.2375	0.0417405	0.189583
33	SP	0.925677	0.95963	6	87.3399	0.0493308	0.0329861
33	SA	0.978326	0.978213	6	47.1365	0.068562	0.203125
33	SR	0.951143	0.977533	5	48.6074	0.0738202	0
34	SS	0.988809	0.981262	5	48.6191	0.0195274	0.247917
34	SP	0.883818	0.971594	4	73.7059	0.0512212	0.0208333
34	SA	0.986545	0.981526	6	47.9347	0.0674269	0.166667
34	SR	0.973424	0.981427	5	48.192	0.0653925	0
35	SS	0.978389	0.978389	4	49.283	0.0272993	0.1875
35	SP	0.949262	0.97132	4	65.4054	0.0624815	0.015625
35	SA	0.972754	0.979064	6	47.7457	0.0756824	0.208333
35	SR	0.957883	0.978527	4	48.9685	0.0854158	0
36	SS	0.973908	0.98263	5	47.7668	0.0229053	0.229167
36	SP	0.903475	0.966142	6	93.1106	0.0587223	0.0347222
36	SA	0.971985	0.983212	6	46.1665	0.0675822	0.175347
36	SR	0.959996	0.982664	5	47.6748	0.0728666	0
37	SS	0.866355	0.977857	4	54.4418	0.0920486	0.231771
37	SP	0.765316	0.967762	3	79.2607	0.144479	0.0173611
37	SA	0.95482	0.980003	6	49.1653	0.0849386	0.152778
37	SR	0.933694	0.979575	5	50.2174	0.0919624	0
38	SS	0.900142	0.980678	4	49.9702	0.0937959	0.153646
38	SP	0.871419	0.975562	3	63.2012	0.0891153	0.0173611
38	SA	0.909751	0.981635	6	47.4963	0.0952825	0.203125
38	SR	0.924932	0.98101	4	49.1115	0.0602158	0
39	SS	0.676924	0.951921	2	116.996	0.165583	0.0104167
39	SP	0.898241	0.964866	6	85.4963	0.0541192	0.0260417
39	SA	0.927308	0.980842	6	46.6206	0.0665579	0.184028
39	SR	0.928085	0.980129	5	48.3533	0.0687413	0
40	SS	0.969716	0.978212	5	49.5499	0.0324135	0.2625
40	SP	0.709735	0.966455	3	76.2878	0.107862	0.0138889
40	SA	0.962754	0.978671	6	48.5053	0.0695698	0.173611
40	SR	0.952391	0.978643	5	48.57	0.062518	0
41	SS	0.954858	0.978037	5	48.3067	0.0247265	0.0541667
41	SP	0.941062	0.961619	6	84.4166	0.0519001	0.0416667
41	SA	0.970966	0.978125	6	48.1125	0.070526	0.164931
41	SR	0.954687	0.978207	5	47.9317	0.0690279	0
42	SS	0.92342	0.977674	5	49.0698	0.0380433	0.0541667
42	SP	0.769888	0.965446	4	75.9458	0.0586676	0.015625
42	SA	0.959917	0.977938	6	48.4903	0.078827	0.190972
42	SR	0.939036	0.977933	5	48.5008	0.0840352	0
43	SS	0.92813	0.97927	4	50.9081	0.0994246	0.148438
43	SP	0.889678	0.969014	4	76.0964	0.106245	0.0182292
43	SA	0.925551	0.980379	6	48.1863	0.107698	0.175347
43	SR	0.893642	0.979302	4	50.8304	0.104473	0
44	SS	0.978137	0.979267	5	48.9638	0.0240833	0.075
44	SP	0.962757	0.963274	5	86.7333	0.0311114	0.03125
44	SA	0.992162	0.98008	6	47.0438	0.0653289	0.149306
44	SR	0.985798	0.97933	5	48.8166	0.0268117	0
45	SS	0.968645	0.980088	6	48.4646	0.0384897	0.246528
45	SP	0.730826	0.965848	3	83.126	0.091791	0.0104167
45	SA	0.968573	0.980388	6	47.7363	0.0711993	0.171875
45	SR	0.956541	0.979678	5	49.464	0.0708728	0
46	SS	0.980272	0.978281	5	49.3868	0.0278764	0.195833
46	SP	0.835436	0.966504	4	76.1666	0.103706	0.0260417
46	SA	0.970069	0.979042	6	47.6573	0.0667434	0.170139
46	SR	0.95441	0.978481	5	48.9325	0.0790609	0
47	SS	0.952247	0.981489	5	49.6032	0.0281411	0.216667
47	SP	0.902651	0.968337	5	84.8448	0.0496303	0.0208333
47	SA	0.952007	0.982297	6	47.4363	0.0823743	0.196181
47	SR	0.941322	0.98191	5	48.4739	0.0761046	0
48	SS	0.923063	0.97762	4	54.0502	0.0519974	0.182292
48	SP	0.883476	0.964404	4	85.9678	0.0317575	0.0234375
48	SA	0.969994	0.979637	6	49.1786	0.0562091	0.171875
48	SR	0.961019	0.979322	5	49.9397	0.0616249	0
49	SS	0.867787	0.979771	4	52.7381	0.037527	0.234375
49	SP	0.839489	0.972897	4	70.6582	0.0615169	0.015625
49	SA	0.940493	0.981672	6	47.7803	0.0663701	0.310764
49	SR	0.927654	0.981485	5	48.2679	0.0767302	0
50	SS	0.974692	0.980613	5	48.7563	0.0221769	0.210417
50	SP	0.921387	0.967904	5	80.7199	0.046637	0.03125
50	SA	0.98022	0.980935	6	47.9479	0.0706075	0.166667
50	SR	0.954456	0.980862	5	48.1299	0.0685073	0
