## Supplementary Tables for "De Novo Mutational Signature Discovery in Tumor Genomes using SparseSignatures": SupplementaryTable7.xlsx

### Sheet: SupplementaryTable7
dataset	method	Cosine similarity (signatures)	Explained variance (counts)	K	MSE (counts)	MSE (exposures)	Sparsity (signatures)
1	SS	0.95183	0.980357	5	48.7266	0.0416779	0.20625
1	SP	0.805552	0.969119	4	76.6051	0.120348	0.0104167
1	SA	0.946395	0.981058	6	46.9889	0.0723108	0.232639
1	SR	0.930069	0.980422	5	48.5663	0.0875976	0
2	SS	0.889187	0.979855	4	53.2075	0.0433507	0.03125
2	SP	0.808125	0.968943	3	82.0272	0.142096	0.0138889
2	SA	0.962226	0.981282	6	49.4384	0.0691093	0.159722
2	SR	0.952127	0.981207	5	49.6354	0.0760351	0
3	SS	0.874296	0.976921	4	50.5892	0.0345092	0.148438
3	SP	0.804982	0.970375	4	64.9375	0.133511	0.015625
3	SA	0.891338	0.978102	6	48.0007	0.0674946	0.243056
3	SR	0.802028	0.976034	3	52.5323	0.0943521	0
4	SS	0.895783	0.978874	4	51.3219	0.0256061	0.0989583
4	SP	0.877753	0.964527	6	86.1758	0.0682216	0.0486111
4	SA	0.896159	0.979524	6	49.7434	0.0792353	0.199653
4	SR	0.880192	0.978924	4	51.2022	0.0744206	0
5	SS	0.885249	0.972759	4	51.8743	0.0321818	0.0234375
5	SP	0.879926	0.963702	4	69.123	0.0558027	0.015625
5	SA	0.95023	0.975419	6	46.8103	0.0631489	0.192708
5	SR	0.931578	0.974649	5	48.2761	0.0724318	0
6	SS	0.742308	0.975152	3	54.6668	0.0476801	0.0138889
6	SP	0.714568	0.972285	2	60.9736	0.205755	0.00520833
6	SA	0.8707	0.977643	6	49.1858	0.0806789	0.232639
6	SR	0.753754	0.975425	3	54.0665	0.131342	0
7	SS	0.853545	0.977551	4	51.4825	0.0420871	0.117188
7	SP	0.682925	0.969443	2	70.0766	0.188383	0.00520833
7	SA	0.916791	0.979641	6	46.6894	0.0713685	0.203125
7	SR	0.87504	0.97781	4	50.8884	0.0723917	0
8	SS	0.854746	0.97238	3	53.7552	0.0746025	0.0625
8	SP	0.766681	0.968341	2	61.6161	0.208315	0.00520833
8	SA	0.901117	0.975581	6	47.5252	0.104358	0.177083
8	SR	0.906034	0.974574	4	49.4851	0.0696284	0
9	SS	0.804178	0.977019	2	54.2506	0.180313	0.00520833
9	SP	0.822442	0.975511	2	57.8099	0.207237	0.0104167
9	SA	0.830303	0.979576	6	48.2145	0.149977	0.368056
9	SR	0.821042	0.977199	2	53.8265	0.213523	0
10	SS	0.959692	0.978578	5	48.4651	0.0253666	0.141667
10	SP	0.85967	0.967097	4	74.441	0.0583462	0.0130208
10	SA	0.955049	0.978981	6	47.5531	0.0654571	0.206597
10	SR	0.93486	0.978813	5	47.9333	0.0696208	0
11	SS	0.835243	0.977061	3	56.6505	0.0436608	0.0173611
11	SP	0.843126	0.967414	4	80.4739	0.0551209	0.0104167
11	SA	0.904176	0.980535	6	48.0706	0.0737312	0.201389
11	SR	0.845457	0.97682	3	57.2462	0.0873687	0
12	SS	0.800569	0.977222	3	57.8833	0.0493416	0.131944
12	SP	0.889678	0.968631	4	79.716	0.0364867	0.0208333
12	SA	0.91638	0.981464	6	47.1037	0.0564568	0.203125
12	SR	0.946907	0.981131	5	47.9495	0.0605172	0
13	SS	0.757298	0.970233	3	55.4391	0.0586419	0.0104167
13	SP	0.790136	0.960809	4	72.9892	0.0598908	0.0182292
13	SA	0.903622	0.974348	6	47.7747	0.0665903	0.203125
13	SR	0.904917	0.974159	5	48.1258	0.0781782	0
14	SS	0.807786	0.96819	3	53.1411	0.117786	0.0208333
14	SP	0.750956	0.965748	2	57.2214	0.195254	0.0104167
14	SA	0.87053	0.971855	6	47.0189	0.105393	0.251736
14	SR	0.846298	0.96889	3	51.9732	0.12643	0
15	SS	0.956659	0.976751	5	49.2514	0.0321421	0.202083
15	SP	0.790799	0.96074	4	83.1714	0.0575337	0.0104167
15	SA	0.951491	0.97762	6	47.411	0.072635	0.192708
15	SR	0.816041	0.974599	4	53.811	0.0722015	0
16	SS	0.901679	0.97627	4	49.7917	0.0370822	0.138021
16	SP	0.857571	0.963991	4	75.557	0.0679635	0.0130208
16	SA	0.931181	0.976033	6	50.2889	0.0658886	0.21875
16	SR	0.886203	0.976354	4	49.6171	0.0794105	0
17	SS	0.770206	0.981124	3	54.4635	0.0663351	0.0833333
17	SP	0.639465	0.977524	2	64.8516	0.204582	0.015625
17	SA	0.885679	0.983555	6	47.4499	0.0780803	0.237847
17	SR	0.863575	0.982629	4	50.1205	0.0788478	0
18	SS	0.968901	0.977568	6	47.2667	0.0389372	0.164931
18	SP	0.861426	0.962003	4	80.0627	0.0769291	0.015625
18	SA	0.965916	0.977155	6	48.1367	0.0705716	0.173611
18	SR	0.950755	0.977058	5	48.3419	0.0742935	0
19	SS	0.89802	0.974114	4	51.0354	0.0408108	0.125
19	SP	0.852661	0.964246	4	70.4892	0.0524555	0.00520833
19	SA	0.921316	0.976142	6	47.0358	0.0576379	0.185764
19	SR	0.879303	0.974245	4	50.7762	0.0583743	0
20	SS	0.95865	0.979758	5	48.7471	0.0192419	0.195833
20	SP	0.894029	0.968856	4	75.0014	0.0414027	0.0182292
20	SA	0.953588	0.980203	6	47.6759	0.0579433	0.168403
20	SR	0.935956	0.98011	5	47.8989	0.0699709	0
21	SS	0.859271	0.974138	4	50.5354	0.0566048	0.1875
21	SP	0.836466	0.962229	4	73.8059	0.0572963	0.0130208
21	SA	0.921731	0.976135	6	46.6342	0.0692378	0.1875
21	SR	0.847711	0.974327	4	50.1667	0.0717494	0
22	SS	0.880841	0.976831	4	51.9033	0.0378253	0.15625
22	SP	0.825441	0.964711	5	79.0533	0.0666724	0.0229167
22	SA	0.922998	0.978485	6	48.1981	0.0664337	0.227431
22	SR	0.871978	0.977221	4	51.0298	0.0887437	0
23	SS	0.889774	0.97508	4	50.903	0.105127	0.0286458
23	SP	0.701543	0.967931	2	65.5056	0.198191	0.0208333
23	SA	0.923727	0.976801	6	47.3882	0.108557	0.208333
23	SR	0.899875	0.975426	4	50.1961	0.103503	0
24	SS	0.910396	0.975891	4	52.9557	0.0418631	0.158854
24	SP	0.853317	0.967578	4	71.216	0.0478525	0.0208333
24	SA	0.958044	0.978508	6	47.2078	0.0587408	0.1875
24	SR	0.892624	0.976144	4	52.4005	0.0695534	0
25	SS	0.93205	0.981332	4	51.0995	0.0603508	0.171875
25	SP	0.871228	0.969652	4	83.0707	0.0586861	0.0104167
25	SA	0.91895	0.981714	6	50.0522	0.105892	0.300347
25	SR	0.90249	0.981161	4	51.5662	0.0860916	0
26	SS	0.847896	0.980418	5	49.9804	0.112279	0.104167
26	SP	0.737196	0.976258	2	60.5962	0.212342	0.0104167
26	SA	0.893158	0.980936	6	48.6567	0.113488	0.262153
26	SR	0.853676	0.979229	3	53.0133	0.128884	0
27	SS	0.960481	0.979498	4	49.9631	0.0336317	0.1875
27	SP	0.629207	0.968004	2	77.9741	0.217983	0.015625
27	SA	0.959899	0.980145	6	48.3857	0.0872241	0.220486
27	SR	0.937796	0.979381	4	50.247	0.0896344	0
28	SS	0.935352	0.978289	4	52.1564	0.0265366	0.210938
28	SP	0.874459	0.966446	5	80.6056	0.107996	0.0166667
28	SA	0.937045	0.979193	6	49.9841	0.0703972	0.190972
28	SR	0.92192	0.978283	4	52.1713	0.0805329	0
29	SS	0.874848	0.973745	4	54.316	0.0455871	0.0208333
29	SP	0.928254	0.966611	5	69.0755	0.0380972	0.0229167
29	SA	0.974534	0.976537	6	48.5402	0.0635622	0.175347
29	SR	0.959037	0.976399	5	48.8257	0.0697752	0
30	SS	0.862257	0.976258	4	50.2636	0.0312421	0.0208333
30	SP	0.624293	0.968833	2	65.9835	0.18621	0.00520833
30	SA	0.921855	0.977771	6	47.0612	0.0761864	0.204861
30	SR	0.882204	0.976369	4	50.0293	0.0845704	0
31	SS	0.868804	0.978024	4	49.9513	0.0447888	0.151042
31	SP	0.826302	0.968509	4	71.579	0.0774228	0.015625
31	SA	0.878992	0.979046	6	47.628	0.0822252	0.194444
31	SR	0.857159	0.978312	4	49.2963	0.0793868	0
32	SS	0.907048	0.983249	5	48.7629	0.101704	0.154167
32	SP	0.874396	0.97331	4	77.6939	0.0488279	0.015625
32	SA	0.917213	0.983661	6	47.564	0.105793	0.192708
32	SR	0.893999	0.982925	4	49.705	0.101087	0
33	SS	0.884041	0.979531	4	55.4191	0.0587147	0.203125
33	SP	0.847941	0.970192	4	80.7032	0.050941	0.0130208
33	SA	0.96304	0.98242	6	47.5961	0.0693484	0.175347
33	SR	0.954012	0.981722	5	49.4851	0.0732807	0
34	SS	0.904564	0.980435	6	47.6567	0.0285124	0.123264
34	SP	0.841996	0.96683	5	80.7944	0.0645138	0.03125
34	SA	0.893634	0.979616	6	49.6497	0.0818153	0.199653
34	SR	0.866691	0.979007	4	51.1332	0.0744231	0
35	SS	0.972577	0.983549	5	47.9783	0.0352646	0.139583
35	SP	0.80733	0.968158	4	92.8673	0.0620787	0.0286458
35	SA	0.958096	0.98403	6	46.5759	0.069529	0.166667
35	SR	0.949826	0.983596	5	47.841	0.062943	0
36	SS	0.75475	0.971843	3	57.9319	0.0364222	0.0902778
36	SP	0.548465	0.965615	2	70.7464	0.238701	0.0104167
36	SA	0.90126	0.976686	6	47.9687	0.0934314	0.189236
36	SR	0.847348	0.975127	4	51.176	0.0985973	0
37	SS	0.874331	0.974963	3	52.3089	0.123382	0.0729167
37	SP	0.769393	0.968485	2	65.8449	0.203556	0
37	SA	0.895639	0.976813	6	48.4434	0.11003	0.333333
37	SR	0.848057	0.975109	3	52.0045	0.0794686	0
38	SS	0.803957	0.978145	3	51.7575	0.131634	0.00694444
38	SP	0.779763	0.976129	2	56.5326	0.221683	0.0104167
38	SA	0.829646	0.979699	6	48.0772	0.156164	0.223958
38	SR	0.760782	0.977262	2	53.8476	0.210363	0
39	SS	0.978133	0.979225	5	48.294	0.0185473	0.241667
39	SP	0.813663	0.964058	4	83.5525	0.0666056	0.015625
39	SA	0.973406	0.97991	6	46.7031	0.0611486	0.190972
39	SR	0.962887	0.979297	5	48.1277	0.0641026	0
40	SS	0.906364	0.977778	4	51.728	0.031321	0.132812
40	SP	0.88815	0.966278	4	78.4984	0.050185	0.00520833
40	SA	0.94116	0.979102	6	48.6459	0.0636003	0.223958
40	SR	0.903402	0.978049	4	51.0985	0.0586327	0
41	SS	0.876901	0.977772	4	53.0381	0.115939	0.197917
41	SP	0.852748	0.968367	4	75.4798	0.114644	0.0130208
41	SA	0.87448	0.979154	6	49.7417	0.114064	0.217014
41	SR	0.863112	0.977953	4	52.6059	0.111383	0
42	SS	0.767306	0.968048	3	66.2087	0.112181	0.0138889
42	SP	0.767026	0.960692	3	81.4524	0.127252	0.00694444
42	SA	0.953143	0.976309	6	49.0911	0.0604086	0.184028
42	SR	0.9505	0.976453	5	48.7934	0.0610749	0
43	SS	0.907319	0.980524	4	52.0925	0.0812252	0.177083
43	SP	0.678723	0.968676	2	83.7823	0.202681	0.00520833
43	SA	0.944197	0.981772	6	48.7562	0.0705874	0.1875
43	SR	0.946457	0.981671	5	49.0247	0.0795834	0
44	SS	0.834812	0.976442	3	53.2014	0.134505	0.131944
44	SP	0.706273	0.971505	2	64.3494	0.201103	0.0208333
44	SA	0.916986	0.978592	6	48.3451	0.110651	0.213542
44	SR	0.886699	0.977982	4	49.7232	0.087594	0
45	SS	0.916372	0.979178	4	50.3317	0.108757	0.140625
45	SP	0.829069	0.969737	4	73.1546	0.121336	0.015625
45	SA	0.924465	0.980493	6	47.1544	0.109285	0.208333
45	SR	0.894265	0.979269	4	50.1126	0.107156	0
46	SS	0.976982	0.978383	5	49.9719	0.0405327	0.202083
46	SP	0.919059	0.96093	6	90.3166	0.0379391	0.0277778
46	SA	0.972594	0.978157	6	50.493	0.0690554	0.177083
46	SR	0.950365	0.978081	5	50.6695	0.0806928	0
47	SS	0.789309	0.973218	3	57.1386	0.0537834	0.0173611
47	SP	0.906331	0.963034	5	78.8654	0.0563798	0.0354167
47	SA	0.912196	0.977862	6	47.2306	0.0709276	0.215278
47	SR	0.905068	0.976541	4	50.0479	0.0790514	0
48	SS	0.875568	0.978387	3	52.0176	0.12729	0.0798611
48	SP	0.803216	0.976012	2	57.734	0.201891	0.00520833
48	SA	0.86105	0.980361	6	47.2683	0.141997	0.248264
48	SR	0.868538	0.978475	3	51.8077	0.124031	0
49	SS	0.767963	0.977712	2	56.4424	0.130994	0
49	SP	0.781905	0.977493	2	56.9957	0.190538	0.0104167
49	SA	0.877444	0.981267	6	47.4391	0.111191	0.225694
49	SR	0.845539	0.979692	3	51.4271	0.0832601	0
50	SS	0.880241	0.978585	6	47.5305	0.0330084	0.112847
50	SP	0.736824	0.969137	2	68.498	0.15336	0.00520833
50	SA	0.908604	0.978365	6	48.0169	0.0714122	0.310764
50	SR	0.865502	0.976864	4	51.3499	0.0742661	0
