## Supplementary Tables for "De Novo Mutational Signature Discovery in Tumor Genomes using SparseSignatures": SupplementaryTable8.xlsx

### Sheet: SupplementaryTable8
dataset	method	Cosine similarity (signatures)	Explained variance (counts)	K	MSE (counts)	MSE (exposures)	Sparsity (signatures)
1	SS	0.99109	0.981427	5	48.5714	0.0273533	0.275
1	SP	0.752808	0.966797	4	86.8295	0.119529	0.015625
1	SA	0.987089	0.982079	6	46.8658	0.0805708	0.203125
1	SR	0.96599	0.981539	5	48.2775	0.0682171	0
2	SS	0.989864	0.982234	5	49.0082	0.0193252	0.3125
2	SP	0.937745	0.968994	5	85.5294	0.053227	0.03125
2	SA	0.988416	0.982924	6	47.1049	0.0692806	0.171875
2	SR	0.976574	0.982369	5	48.6344	0.0655501	0
3	SS	0.992966	0.983307	5	49.4876	0.0207293	0.297917
3	SP	0.957632	0.969349	5	90.8651	0.037539	0.0229167
3	SA	0.991624	0.983985	6	47.4768	0.0681701	0.142361
3	SR	0.981039	0.98354	5	48.7954	0.0568161	0
4	SS	0.99716	0.982451	5	48.1067	0.02341	0.308333
4	SP	0.965114	0.96833	5	86.8161	0.0393092	0.0145833
4	SA	0.99558	0.983186	6	46.0917	0.0684546	0.157986
4	SR	0.98877	0.98261	5	47.6696	0.0322322	0
5	SS	0.933387	0.983458	5	49.4075	0.0218772	0.277083
5	SP	0.956639	0.972337	5	82.6245	0.0509979	0.03125
5	SA	0.941822	0.983999	6	47.7925	0.0680592	0.157986
5	SR	0.977956	0.983504	5	49.2694	0.0689512	0
6	SS	0.987534	0.986218	5	48.6027	0.0198219	0.229167
6	SP	0.810022	0.973509	4	93.42	0.111459	0.0208333
6	SA	0.987586	0.986351	6	48.132	0.0726174	0.164931
6	SR	0.969207	0.986252	5	48.4816	0.0749364	0
7	SS	0.996614	0.979272	5	50.2565	0.0200396	0.3375
7	SP	0.965677	0.96653	5	81.1522	0.032151	0.0604167
7	SA	0.993958	0.980196	6	48.0166	0.0672033	0.173611
7	SR	0.987302	0.979497	5	49.7111	0.0538202	0
8	SS	0.99224	0.980451	5	48.3928	0.0179037	0.310417
8	SP	0.970863	0.968843	5	77.1286	0.0393178	0.0270833
8	SA	0.991366	0.980737	6	47.6836	0.0582432	0.170139
8	SR	0.985848	0.98061	5	47.9982	0.0560362	0
9	SS	0.990436	0.979827	5	48.9229	0.0235964	0.25
9	SP	0.942547	0.969365	5	74.2954	0.0332214	0.03125
9	SA	0.990036	0.98066	6	46.9038	0.0710437	0.170139
9	SR	0.970191	0.97999	5	48.5271	0.0719009	0
10	SS	0.953357	0.977167	4	53.8994	0.025821	0.226562
10	SP	0.915078	0.967339	4	77.0984	0.0442729	0.0260417
10	SA	0.947515	0.977999	6	51.9352	0.0846554	0.230903
10	SR	0.93427	0.977363	4	53.436	0.0737552	0
11	SS	0.985164	0.980093	6	47.2834	0.0291838	0.260417
11	SP	0.958491	0.967194	6	77.9221	0.0465651	0.046875
11	SA	0.980676	0.980192	6	47.0493	0.0742182	0.161458
11	SR	0.970415	0.97951	5	48.6685	0.0716669	0
12	SS	0.980313	0.982162	5	47.7685	0.0162365	0.0625
12	SP	0.964742	0.970506	5	78.9838	0.0243583	0.0333333
12	SA	0.9864	0.982142	6	47.8234	0.0595865	0.180556
12	SR	0.980242	0.982066	5	48.0263	0.0632573	0
13	SS	0.919125	0.97886	5	48.8649	0.0254001	0.252083
13	SP	0.91564	0.968215	4	73.4719	0.0461733	0.0182292
13	SA	0.90633	0.979543	6	47.2868	0.0706361	0.149306
13	SR	0.908354	0.978788	5	49.033	0.0756408	0
14	SS	0.927214	0.972106	4	70.3964	0.0170128	0.03125
14	SP	0.970176	0.968625	5	79.1821	0.0497241	0.0270833
14	SA	0.992281	0.980882	6	48.2502	0.0703353	0.163194
14	SR	0.982235	0.980808	5	48.4349	0.0630582	0
15	SS	0.979568	0.977188	5	49.56	0.0235681	0.0708333
15	SP	0.946285	0.959977	5	86.9502	0.0410477	0.01875
15	SA	0.994006	0.978059	6	47.6674	0.0650992	0.170139
15	SR	0.987251	0.977231	5	49.4665	0.0206042	0
16	SS	0.981419	0.977738	5	48.5263	0.0283293	0.289583
16	SP	0.795737	0.966464	4	73.1025	0.103006	0.0260417
16	SA	0.978639	0.978544	6	46.7706	0.0767316	0.185764
16	SR	0.936959	0.977532	5	48.9772	0.0743561	0
17	SS	0.970839	0.980596	5	48.9384	0.022546	0.05
17	SP	0.905348	0.968469	5	79.526	0.0567508	0.0229167
17	SA	0.992904	0.981398	6	46.9172	0.0774705	0.192708
17	SR	0.972437	0.980782	5	48.4702	0.0756211	0
18	SS	0.99653	0.979897	5	49.1328	0.0257221	0.322917
18	SP	0.964983	0.969089	5	75.5478	0.0482667	0.0333333
18	SA	0.994076	0.980512	6	47.6294	0.0747233	0.1875
18	SR	0.981123	0.979989	5	48.9073	0.0603928	0
19	SS	0.977637	0.977562	6	47.3608	0.0253185	0.241319
19	SP	0.934102	0.960909	5	82.5129	0.0404264	0.0333333
19	SA	0.983368	0.977685	6	47.1012	0.0619989	0.168403
19	SR	0.963004	0.976993	5	48.5621	0.0605018	0
20	SS	0.918446	0.976109	6	47.3844	0.0350168	0.239583
20	SP	0.900392	0.96335	4	72.6885	0.0919178	0.0130208
20	SA	0.944565	0.97611	6	47.3822	0.0772891	0.175347
20	SR	0.928873	0.972429	4	54.6828	0.0913148	0
21	SS	0.996759	0.978431	5	48.0734	0.0234675	0.35625
21	SP	0.965827	0.967448	5	72.5507	0.036356	0.03125
21	SA	0.993806	0.978774	6	47.3071	0.0703842	0.161458
21	SR	0.9842	0.978602	5	47.6913	0.0613407	0
22	SS	0.968642	0.984799	5	48.9129	0.020632	0.0645833
22	SP	0.940419	0.974373	5	82.4606	0.0347669	0.0291667
22	SA	0.989179	0.984895	6	48.6044	0.067304	0.234375
22	SR	0.972544	0.984838	5	48.7863	0.0418589	0
23	SS	0.990832	0.980651	6	47.0947	0.0214719	0.223958
23	SP	0.951803	0.963213	6	89.539	0.0442809	0.0329861
23	SA	0.989093	0.980534	6	47.3811	0.0656824	0.149306
23	SR	0.969552	0.979841	5	49.0668	0.0722415	0
24	SS	0.912488	0.976353	4	52.0019	0.035037	0.268229
24	SP	0.7262	0.965821	3	75.1644	0.0671886	0.0138889
24	SA	0.916129	0.977768	6	48.8914	0.089575	0.206597
24	SR	0.891114	0.976555	4	51.5577	0.0865776	0
25	SS	0.961935	0.980661	5	48.9321	0.0312415	0.308333
25	SP	0.818309	0.969204	4	77.9216	0.0606866	0.0182292
25	SA	0.958398	0.981473	6	46.8774	0.0834214	0.157986
25	SR	0.937382	0.980764	5	48.6724	0.0681756	0
26	SS	0.819853	0.979212	4	56.0238	0.104279	0.171875
26	SP	0.912053	0.969695	5	81.6726	0.0463706	0.0520833
26	SA	0.972825	0.982802	6	46.3492	0.0698114	0.149306
26	SR	0.94627	0.982223	5	47.9086	0.0733942	0
27	SS	0.945538	0.978699	5	48.4295	0.0259349	0.216667
27	SP	0.931163	0.967692	4	73.456	0.0580782	0.0234375
27	SA	0.964289	0.978946	6	47.8687	0.073183	0.184028
27	SR	0.95954	0.978926	5	47.9138	0.0674275	0
28	SS	0.993333	0.982298	5	48.5821	0.0188095	0.25625
28	SP	0.967284	0.971714	5	77.6302	0.0379319	0.03125
28	SA	0.994827	0.98298	6	46.712	0.0598356	0.151042
28	SR	0.986309	0.982382	5	48.3522	0.0300102	0
29	SS	0.992414	0.979715	5	49.0353	0.021574	0.275
29	SP	0.95536	0.970379	5	71.6038	0.0376802	0.025
29	SA	0.991303	0.980432	6	47.3033	0.0657991	0.164931
29	SR	0.976917	0.979875	5	48.6494	0.0589517	0
30	SS	0.98797	0.982738	5	48.0846	0.0204863	0.2875
30	SP	0.919563	0.973667	4	73.3524	0.0502556	0.0182292
30	SA	0.983925	0.983349	6	46.384	0.0623702	0.182292
30	SR	0.975115	0.982897	5	47.6423	0.0642697	0
31	SS	0.987205	0.981854	5	48.9034	0.0188242	0.277083
31	SP	0.947535	0.966974	6	89.005	0.0377837	0.03125
31	SA	0.987239	0.98207	6	48.322	0.0678123	0.175347
31	SR	0.972501	0.981966	5	48.6025	0.0333291	0
32	SS	0.944954	0.977017	4	59.555	0.0227741	0.255208
32	SP	0.931968	0.96915	4	79.9402	0.0529223	0.0182292
32	SA	0.946858	0.98177	6	47.2386	0.0627132	0.163194
32	SR	0.939267	0.9812	5	48.7169	0.049668	0
33	SS	0.996292	0.982606	5	48.1038	0.0188379	0.308333
33	SP	0.96751	0.968488	5	87.1477	0.036609	0.0166667
33	SA	0.993477	0.983187	6	46.498	0.0689642	0.154514
33	SR	0.984473	0.982647	5	47.9908	0.0561395	0
34	SS	0.9938	0.979028	5	49.7968	0.0204312	0.295833
34	SP	0.96124	0.965905	5	80.9569	0.0366431	0.0458333
34	SA	0.993156	0.979911	6	47.7008	0.0632698	0.159722
34	SR	0.981826	0.979283	5	49.1904	0.0660893	0
35	SS	0.983882	0.980749	5	49.841	0.019991	0.2625
35	SP	0.921526	0.966738	4	86.1178	0.0474454	0.015625
35	SA	0.988806	0.981573	6	47.7092	0.0671107	0.151042
35	SR	0.97068	0.981015	5	49.1528	0.0783567	0
36	SS	0.994534	0.982202	5	49.1409	0.0194194	0.258333
36	SP	0.966362	0.970665	5	80.9939	0.0350556	0.0395833
36	SA	0.993197	0.982842	6	47.3747	0.0606861	0.199653
36	SR	0.982161	0.982311	5	48.8403	0.0616345	0
37	SS	0.979338	0.983583	6	48.2529	0.0271664	0.0798611
37	SP	0.952554	0.972884	5	79.6992	0.0434928	0.0291667
37	SA	0.993548	0.983876	6	47.3921	0.0785031	0.182292
37	SR	0.980937	0.983385	5	48.8348	0.0733775	0
38	SS	0.988737	0.982783	5	48.0611	0.0196337	0.06875
38	SP	0.972471	0.970448	5	82.4959	0.0348198	0.0333333
38	SA	0.995993	0.983315	6	46.578	0.0630915	0.161458
38	SR	0.989983	0.98278	5	48.0716	0.057632	0
39	SS	0.980867	0.982468	5	48.9032	0.0220361	0.0520833
39	SP	0.943599	0.972404	5	76.9733	0.0370782	0.0229167
39	SA	0.99399	0.982728	6	48.1773	0.0706831	0.189236
39	SR	0.982848	0.982625	5	48.4638	0.0604578	0
40	SS	0.994731	0.98218	5	49.194	0.0164337	0.304167
40	SP	0.957365	0.972616	5	75.5982	0.0397159	0.0270833
40	SA	0.993494	0.982969	6	47.0158	0.0635351	0.211806
40	SR	0.981754	0.98241	5	48.5611	0.0708932	0
41	SS	0.99725	0.98437	5	48.4138	0.0203146	0.308333
41	SP	0.959092	0.971479	6	88.347	0.049259	0.0347222
41	SA	0.996013	0.984646	6	47.561	0.0722907	0.161458
41	SR	0.990363	0.984445	5	48.1828	0.0158491	0
42	SS	0.992972	0.984049	5	48.7778	0.0178719	0.26875
42	SP	0.954845	0.975066	5	76.2478	0.0456911	0.0270833
42	SA	0.990053	0.984185	6	48.361	0.0724734	0.159722
42	SR	0.975522	0.984046	5	48.7863	0.0751241	0
43	SS	0.948889	0.974741	4	55.0148	0.0316027	0.270833
43	SP	0.917273	0.96857	4	68.4543	0.0741845	0.0182292
43	SA	0.971918	0.978498	6	46.8321	0.0740376	0.182292
43	SR	0.933845	0.974987	4	54.4783	0.0782177	0
44	SS	0.992974	0.97818	5	49.0077	0.0235876	0.28125
44	SP	0.935471	0.967272	5	73.5065	0.0429923	0.0166667
44	SA	0.992527	0.978978	6	47.215	0.0696455	0.173611
44	SR	0.971587	0.978302	5	48.7331	0.0597918	0
45	SS	0.969659	0.978245	5	49.4553	0.0293285	0.245833
45	SP	0.889177	0.964278	4	81.2069	0.050208	0.0182292
45	SA	0.966059	0.978914	6	47.934	0.075489	0.203125
45	SR	0.912593	0.975903	4	54.7806	0.08154	0
46	SS	0.979977	0.984147	6	47.0628	0.0237351	0.21875
46	SP	0.94277	0.973338	5	79.1504	0.0519701	0.0354167
46	SA	0.985762	0.984545	6	45.8814	0.0721344	0.164931
46	SR	0.969401	0.984037	5	47.3899	0.0689325	0
47	SS	0.88599	0.975159	4	61.5561	0.0300013	0.0989583
47	SP	0.903957	0.964005	4	89.196	0.0283246	0.0208333
47	SA	0.989765	0.980463	6	48.4117	0.0637853	0.201389
47	SR	0.97512	0.979896	5	49.8176	0.0175879	0
48	SS	0.996146	0.983317	5	48.9253	0.0210281	0.3125
48	SP	0.951359	0.970187	5	87.429	0.0325485	0.0166667
48	SA	0.992388	0.983537	6	48.28	0.0729092	0.15625
48	SR	0.980914	0.983415	5	48.6377	0.0577658	0
49	SS	0.939143	0.981227	5	49.2555	0.0236968	0.06875
49	SP	0.934211	0.969567	5	79.8509	0.0429136	0.0208333
49	SA	0.94538	0.981978	6	47.2869	0.0691868	0.170139
49	SR	0.97461	0.981248	5	49.2011	0.0706391	0
50	SS	0.9745	0.98276	6	47.3484	0.0192192	0.0729167
50	SP	0.950118	0.973202	4	73.5984	0.0448656	0.0208333
50	SA	0.983919	0.982261	6	48.7173	0.0651843	0.192708
50	SR	0.974899	0.982202	5	48.8798	0.0618138	0
