## Supplementary Tables for "De Novo Mutational Signature Discovery in Tumor Genomes using SparseSignatures": SupplementaryTable9.xlsx

### Sheet: SupplementaryTable9
dataset	method	Cosine similarity (signatures)	Explained variance (counts)	K	MSE (counts)	MSE (exposures)	Sparsity (signatures)
1	SS	0.887178	0.943518	7	62.5723	0.0204198	0.258929
1	SP	0.927545	0.936787	8	70.029	0.0066509	0.0677083
1	SA	0.964814	0.963175	11	40.7954	0.0115581	0.22822
1	SR	0.96379	0.959392	9	44.9864	0.0110439	0
2	SS	0.940813	0.961768	7	56.0408	0.0119681	0.360119
2	SP	0.920801	0.947847	9	76.4464	0.0131478	0.0960648
2	SA	0.913189	0.971098	11	42.3649	0.0152119	0.234848
2	SR	0.928338	0.966638	8	48.9028	0.0115544	0
3	SS	0.957849	0.969388	8	46.7773	0.00666062	0.111979
3	SP	0.941777	0.949657	8	76.927	0.010701	0.0625
3	SA	0.949546	0.972959	11	41.3197	0.00896959	0.21875
3	SR	0.968966	0.97031	9	45.3675	0.00705739	0
4	SS	0.974359	0.964087	10	42.4098	0.0107956	0.138542
4	SP	0.943108	0.940994	9	69.6798	0.00879594	0.0856481
4	SA	0.954966	0.964668	11	41.7237	0.013218	0.221591
4	SR	0.954424	0.961341	9	45.6523	0.0132629	0
5	SS	0.944678	0.9567	8	48.8308	0.0163121	0.391927
5	SP	0.925601	0.935057	8	73.2384	0.0147327	0.0768229
5	SA	0.944597	0.962337	11	42.4736	0.0152182	0.233902
5	SR	0.940997	0.958915	9	46.333	0.0156931	0
6	SS	0.952763	0.962796	8	48.953	0.00999193	0.283854
6	SP	0.927892	0.938992	8	80.2732	0.0136777	0.0481771
6	SA	0.930474	0.967303	11	43.0222	0.014404	0.242424
6	SR	0.934164	0.963046	8	48.6232	0.0137038	0
7	SS	0.883848	0.946332	7	51.9981	0.016295	0.309524
7	SP	0.866998	0.925875	7	71.8178	0.0274209	0.0565476
7	SA	0.937147	0.957731	11	40.9536	0.0172448	0.226326
7	SR	0.909516	0.951282	8	47.2016	0.0162416	0
8	SS	0.969616	0.96427	9	45.3216	0.0088728	0.369213
8	SP	0.943718	0.939558	9	76.6662	0.0101138	0.0983796
8	SA	0.948384	0.96745	11	41.2869	0.0118927	0.226326
8	SR	0.949716	0.964184	9	45.4296	0.0118122	0
9	SS	0.9408	0.962066	8	48.5949	0.0177444	0.286458
9	SP	0.915014	0.94341	8	72.4939	0.0129741	0.0585938
9	SA	0.968534	0.967999	11	40.9943	0.0108922	0.220644
9	SR	0.966842	0.965959	10	43.6079	0.0121333	0
10	SS	0.923131	0.964906	7	49.3777	0.0125401	0.328869
10	SP	0.893223	0.948657	7	72.241	0.0229507	0.0520833
10	SA	0.891117	0.971102	11	40.6599	0.0130797	0.260417
10	SR	0.921542	0.967383	8	45.8933	0.0122659	0
11	SS	0.949576	0.962659	8	47.0653	0.0103277	0.316406
11	SP	0.892573	0.942978	6	71.8724	0.029473	0.0434028
11	SA	0.921461	0.96664	11	42.0474	0.0119049	0.254735
11	SR	0.913019	0.962046	8	47.8387	0.0124221	0
12	SS	0.979242	0.973625	9	44.7841	0.00778148	0.146991
12	SP	0.898262	0.950551	6	83.9626	0.0203001	0.0763889
12	SA	0.953156	0.974392	11	43.4811	0.0110028	0.226326
12	SR	0.96695	0.97317	10	45.557	0.010994	0
13	SS	0.96595	0.962719	8	51.5609	0.0088056	0.326823
13	SP	0.932237	0.946333	7	74.222	0.0109075	0.0848214
13	SA	0.963885	0.968649	11	43.3587	0.00841985	0.213068
13	SR	0.968461	0.965866	9	47.2075	0.00717431	0
14	SS	0.962587	0.967843	8	46.6201	0.00957432	0.363281
14	SP	0.917261	0.952201	7	69.2978	0.0176953	0.0610119
14	SA	0.93348	0.971244	11	41.6902	0.0110376	0.25947
14	SR	0.92334	0.966501	7	48.5662	0.0125073	0
15	SS	0.936906	0.961059	8	47.4698	0.0186358	0.127604
15	SP	0.920478	0.940258	7	72.8271	0.0154076	0.0550595
15	SA	0.936179	0.965875	11	41.6	0.014713	0.232008
15	SR	0.954805	0.963876	10	44.0358	0.0131831	0
16	SS	0.907082	0.959361	7	54.4337	0.021293	0.303571
16	SP	0.901546	0.944708	7	74.0611	0.0151063	0.0729167
16	SA	0.946901	0.969661	11	40.6378	0.0125489	0.207386
16	SR	0.950564	0.966991	9	44.2146	0.0120025	0
17	SS	0.923232	0.958447	8	47.9888	0.0131439	0.376302
17	SP	0.906523	0.936252	7	73.6205	0.0203723	0.0580357
17	SA	0.933826	0.964342	11	41.1807	0.0107752	0.239583
17	SR	0.94612	0.960837	9	45.2283	0.00976483	0
18	SS	0.907942	0.95896	7	50.975	0.0105575	0.0967262
18	SP	0.944095	0.935783	9	79.7617	0.0101873	0.0844907
18	SA	0.938835	0.965411	11	42.9621	0.0100987	0.244318
18	SR	0.948941	0.962565	9	46.4971	0.010095	0
19	SS	0.94781	0.955453	8	45.7363	0.0187792	0.313802
19	SP	0.91305	0.931949	6	69.8682	0.0523518	0.046875
19	SA	0.942363	0.959748	11	41.3273	0.0176759	0.267045
19	SR	0.945191	0.955151	8	46.0467	0.0165681	0
20	SS	0.88686	0.950893	5	61.1449	0.0442586	0.214583
20	SP	0.881048	0.941367	5	73.0052	0.0430196	0.025
20	SA	0.933729	0.966523	11	41.683	0.0125961	0.256629
20	SR	0.94527	0.96148	8	47.9629	0.0122109	0
21	SS	0.963668	0.962835	9	45.6818	0.00872616	0.340278
21	SP	0.935211	0.943824	8	69.0498	0.00933674	0.0820312
21	SA	0.945488	0.966143	11	41.6158	0.0122403	0.239583
21	SR	0.942619	0.963112	9	45.3408	0.0126884	0
22	SS	0.943256	0.948399	7	52.8909	0.0178856	0.401786
22	SP	0.913733	0.930806	6	70.9236	0.0216962	0.046875
22	SA	0.911259	0.95657	11	44.5163	0.0211034	0.265152
22	SR	0.920108	0.950256	8	50.9881	0.0210896	0
23	SS	0.976821	0.962939	10	44.1002	0.00888263	0.34375
23	SP	0.926589	0.935061	7	77.2722	0.0137032	0.0342262
23	SA	0.941002	0.964559	11	42.1725	0.0123661	0.235795
23	SR	0.947728	0.961097	9	46.2918	0.0106914	0
24	SS	0.973079	0.963039	9	44.692	0.0101723	0.393519
24	SP	0.946501	0.934318	11	79.42	0.0135595	0.092803
24	SA	0.944289	0.966031	11	41.0736	0.0130891	0.22822
24	SR	0.94794	0.962618	9	45.2007	0.0126435	0
25	SS	0.952655	0.970469	7	48.7021	0.00808731	0.24256
25	SP	0.8995	0.957754	5	69.6702	0.0259647	0.03125
25	SA	0.944057	0.972824	11	44.8174	0.00964502	0.351326
25	SR	0.947245	0.969918	7	49.611	0.00994262	0
26	SS	0.944337	0.972109	8	49.7723	0.0174352	0.420573
26	SP	0.903133	0.957757	7	75.3836	0.022755	0.0595238
26	SA	0.956798	0.976108	11	42.6354	0.00940066	0.223485
26	SR	0.960382	0.974589	10	45.3466	0.0102591	0
27	SS	0.962754	0.965367	8	47.136	0.0111384	0.345052
27	SP	0.91453	0.9412	7	80.0265	0.0338842	0.0505952
27	SA	0.944435	0.969402	11	41.6431	0.0125099	0.241477
27	SR	0.93181	0.965335	8	47.1786	0.0133333	0
28	SS	0.919951	0.96067	7	47.2823	0.0202947	0.0892857
28	SP	0.916648	0.943474	7	67.9543	0.0347557	0.0729167
28	SA	0.925054	0.965438	11	41.5501	0.015015	0.269886
28	SR	0.941766	0.961035	8	46.8435	0.0144033	0
29	SS	0.980335	0.961043	9	44.7782	0.010831	0.336806
29	SP	0.916889	0.933131	7	76.8609	0.0183381	0.0535714
29	SA	0.955413	0.963744	11	41.6738	0.0143132	0.214962
29	SR	0.954773	0.960175	9	45.7765	0.0134513	0
30	SS	0.94645	0.961945	9	44.2831	0.00891409	0.140046
30	SP	0.927418	0.935239	9	75.3604	0.0155506	0.0821759
30	SA	0.92249	0.963808	11	42.1158	0.0118658	0.274621
30	SR	0.921777	0.958253	7	48.5793	0.0121157	0
31	SS	0.948734	0.970113	9	45.4006	0.00604869	0.326389
31	SP	0.912144	0.946129	7	81.8328	0.0120227	0.0625
31	SA	0.937435	0.972339	11	42.0195	0.00708847	0.215909
31	SR	0.928488	0.968174	8	48.3464	0.00756168	0
32	SS	0.991989	0.972782	9	46.3978	0.00634134	0.396991
32	SP	0.956718	0.954119	8	78.2115	0.00455873	0.0950521
32	SA	0.97533	0.975312	11	42.0846	0.00605658	0.229167
32	SR	0.975071	0.973824	10	44.6208	0.0055761	0
33	SS	0.901435	0.955579	6	59.5413	0.0150099	0.0659722
33	SP	0.909489	0.94314	7	76.214	0.0120909	0.0565476
33	SA	0.913488	0.969057	11	41.4751	0.00775174	0.238636
33	SR	0.917943	0.964676	8	47.3473	0.00672329	0
34	SS	0.957844	0.965388	8	47.7888	0.0200831	0.390625
34	SP	0.938032	0.94599	8	74.5721	0.0161476	0.0833333
34	SA	0.936618	0.969457	11	42.1706	0.012765	0.235795
34	SR	0.937431	0.965347	8	47.8463	0.0129709	0
35	SS	0.822978	0.900451	5	138.522	0.0404042	0.14375
35	SP	0.950817	0.94158	8	81.2909	0.0106488	0.0651042
35	SA	0.963254	0.969517	11	42.4165	0.0101201	0.226326
35	SR	0.95925	0.964903	8	48.8365	0.0120061	0
36	SS	0.919658	0.962653	8	48.9593	0.0105739	0.328125
36	SP	0.942615	0.941521	10	76.6615	0.0087844	0.0875
36	SA	0.953477	0.96794	11	42.0279	0.00942693	0.235795
36	SR	0.953138	0.964941	9	45.9597	0.00896219	0
37	SS	0.961868	0.964441	8	49.3426	0.0149015	0.360677
37	SP	0.969638	0.942139	11	80.2894	0.00875017	0.0861742
37	SA	0.968007	0.970156	11	41.4127	0.0104222	0.197917
37	SR	0.973463	0.967092	9	45.663	0.00833485	0
38	SS	0.916835	0.953351	7	50.4731	0.0178127	0.404762
38	SP	0.89421	0.936694	6	68.4949	0.0306352	0.0364583
38	SA	0.919227	0.961725	11	41.4118	0.013685	0.249053
38	SR	0.930933	0.956858	8	46.6784	0.0125536	0
39	SS	0.949527	0.96554	8	48.545	0.0119842	0.363281
39	SP	0.915947	0.945452	7	76.8437	0.013177	0.0803571
39	SA	0.95055	0.970555	11	41.4808	0.0120718	0.22822
39	SR	0.956263	0.967628	9	45.6034	0.0112315	0
40	SS	0.973331	0.965855	8	48.7929	0.00810512	0.373698
40	SP	0.902085	0.946664	6	76.2179	0.0255199	0.0434028
40	SA	0.969282	0.970754	11	41.7932	0.00766136	0.252841
40	SR	0.96902	0.968224	9	45.4086	0.00731006	0
41	SS	0.948128	0.96085	7	47.5136	0.0210764	0.331845
41	SP	0.924696	0.943812	6	68.1913	0.0414292	0.0711806
41	SA	0.94437	0.96543	11	41.9552	0.014006	0.298295
41	SR	0.94415	0.960557	7	47.8685	0.0152455	0
42	SS	0.956225	0.962241	8	49.3054	0.0108287	0.123698
42	SP	0.941957	0.942176	8	75.5058	0.00987185	0.0690104
42	SA	0.938554	0.967685	11	42.1965	0.0132492	0.231061
42	SR	0.94262	0.964558	9	46.2794	0.012826	0
43	SS	0.950584	0.962408	8	45.9293	0.00634065	0.123698
43	SP	0.901573	0.941377	6	71.6253	0.0168828	0.0607639
43	SA	0.921192	0.965101	11	42.6394	0.0105915	0.30303
43	SR	0.924134	0.961656	8	46.8478	0.0116074	0
44	SS	0.981213	0.970698	9	45.4702	0.00814497	0.405093
44	SP	0.944457	0.951048	9	75.9625	0.00933947	0.0752315
44	SA	0.954773	0.973174	11	41.628	0.00979481	0.195076
44	SR	0.948682	0.970599	9	45.624	0.00963566	0
45	SS	0.91296	0.968503	9	44.3671	0.0124385	0.131944
45	SP	0.87874	0.946946	5	74.7314	0.0289689	0.0666667
45	SA	0.90089	0.969302	11	43.2408	0.0152773	0.248106
45	SR	0.912466	0.964286	7	50.3063	0.0135564	0
46	SS	0.943329	0.959868	8	46.0354	0.0211171	0.334635
46	SP	0.907425	0.936456	7	72.8923	0.0271159	0.0491071
46	SA	0.914923	0.964088	11	41.1955	0.0173527	0.238636
46	SR	0.916013	0.959651	8	46.2844	0.0177885	0
47	SS	0.923146	0.965851	8	47.6443	0.0126171	0.463542
47	SP	0.914813	0.944911	7	76.8595	0.0189242	0.0758929
47	SA	0.937976	0.970432	11	41.2527	0.00925169	0.246212
47	SR	0.918711	0.966012	8	47.4206	0.0121342	0
48	SS	0.96142	0.94842	8	48.4491	0.0125635	0.34375
48	SP	0.908952	0.924066	7	71.3246	0.0176768	0.078869
48	SA	0.924973	0.955176	11	42.1033	0.0142854	0.255682
48	SR	0.915131	0.949705	8	47.2423	0.0162483	0
49	SS	0.916071	0.968052	7	49.9819	0.0126908	0.235119
49	SP	0.891102	0.954902	6	70.5544	0.0237991	0.0416667
49	SA	0.936171	0.973027	11	42.1983	0.006858	0.319129
49	SR	0.944379	0.969988	8	46.9528	0.00682475	0
50	SS	0.949045	0.962188	9	45.1645	0.0108964	0.333333
50	SP	0.910798	0.937284	7	74.9118	0.0185422	0.0595238
50	SA	0.923057	0.964458	11	42.4529	0.0121796	0.214015
50	SR	0.938302	0.961232	9	46.3066	0.0110466	0
