## Supplementary Tables for "De Novo Mutational Signature Discovery in Tumor Genomes using SparseSignatures": SupplementaryTable10.xlsx

### Sheet: SupplementaryTable10
True Signature	Dataset	Fraction of patients with signature	Number of mutations	Cosine similarity - SparseSignatures	Cosine similarity - SigProfiler	Cosine similarity - SignatureAnalyzer	Cosine similarity - signeR
SBS19	1	0.39	7432	0.967524	0.907058	0.966025	0.945538
SBS2	1	0.36	7505	0.99673	0.958407	0.994662	0.978394
SBS35	1	0.42	9811	0.576519	0.837316	0.955656	0.910467
SBS28	2	0.45	8807	0.982024	0.963213	0.995809	0.97751
SBS8	2	0.36	9173	0.925328	0.894982	0.959074	0.947322
SBS84	2	0.34	7496	0.92166	0.90143	0.971285	0.907951
SBS36	3	0.45	8646	0.989151	0.91158	0.986744	0.928419
SBS39	3	0.62	10485	0.753163	0.730242	0.75529	0.740587
SBS40	3	0.4	9571	0.829893	0.800276	0.862238	0.839015
SBS10b	4	0.65	12276	0.993085	0.959844	0.992356	0.978045
SBS21	4	0.56	10180	0.985513	0.940032	0.983831	0.961998
SBS39	4	0.37	10699	0.948473	0.938619	0.951772	0.970524
SBS17b	5	0.36	6365	0.972631	0.851463	0.994881	0.974414
SBS4	5	0.47	9661	0.909258	0.712624	0.96141	0.931038
SBS7d	5	0.61	10916	0.98631	0.976686	0.993061	0.984209
SBS12	6	0.42	8505	0.953039	0.841775	0.933868	0.887131
SBS42	6	0.58	10282	0.92088	0.907645	0.941237	0.910723
SBS84	6	0.5	8784	0.94651	0.910734	0.969178	0.909827
SBS22	7	0.56	9138	0.972921	0.856917	0.972978	0.94197
SBS31	7	0.51	11831	0.978703	0.948198	0.967881	0.97466
SBS38	7	0.34	7496	0.99609	0.97615	0.995844	0.983058
SBS19	8	0.6	11021	0.992153	0.947673	0.986543	0.95706
SBS21	8	0.45	9735	0.991563	0.898931	0.988807	0.956563
SBS9	8	0.35	6523	0.63045	0.685794	0.895509	0.665136
SBS25	9	0.33	6443	0.720302	0.730309	0.81345	0.719253
SBS33	9	0.49	7392	0.9932	0.950501	0.98305	0.959917
SBS85	9	0.42	7722	0.951188	0.881799	0.94326	0.911409
SBS10b	10	0.34	8230	0.996205	0.973339	0.993455	0.981495
SBS22	10	0.4	7929	0.982853	0.872267	0.983864	0.960184
SBS29	10	0.57	13050	0.981345	0.919387	0.980031	0.960194
SBS21	11	0.48	10047	0.989194	0.935625	0.986103	0.965817
SBS24	11	0.64	11805	0.959018	0.661019	0.966764	0.95225
SBS6	11	0.62	12444	0.989353	0.932162	0.988737	0.969991
SBS13	12	0.53	7612	0.932517	0.820409	0.987421	0.935967
SBS44	12	0.59	13470	0.94378	0.67657	0.977819	0.955858
SBS9	12	0.37	6037	0.65776	0.651943	0.851044	0.688607
SBS13	13	0.44	9972	0.979283	0.969754	0.996353	0.978342
SBS16	13	0.55	9806	0.945693	0.868439	0.964719	0.941697
SBS42	13	0.5	11460	0.961201	0.938105	0.972027	0.951807
SBS14	14	0.51	10965	0.992074	0.946186	0.992095	0.973101
SBS31	14	0.64	13293	0.975703	0.607716	0.97227	0.966469
SBS33	14	0.64	10811	0.993767	0.94184	0.989936	0.97682
SBS12	15	0.35	8702	0.676768	0.758981	0.939151	0.903291
SBS23	15	0.6	12144	0.975197	0.921561	0.982182	0.964597
SBS29	15	0.62	11621	0.966967	0.761803	0.978065	0.94677
SBS1	16	0.38	9319	0.977174	0.957559	0.992176	0.979032
SBS10b	16	0.54	12277	0.992935	0.984447	0.996661	0.991705
SBS8	16	0.35	8571	0.714349	0.712618	0.973468	0.96217
SBS18	17	0.59	8517	0.931713	0.580517	0.949027	0.885462
SBS22	17	0.35	6082	0.953453	0.483323	0.961634	0.901474
SBS35	17	0.34	7533	0.972254	0.648217	0.970444	0.913151
SBS20	18	0.54	9491	0.977856	0.921535	0.979227	0.936676
SBS44	18	0.48	9040	0.73702	0.807257	0.784341	0.814552
SBS84	18	0.37	8467	0.98331	0.94074	0.982733	0.950532
SBS25	19	0.6	13178	0.875736	0.902926	0.877479	0.897917
SBS31	19	0.48	9262	0.971334	0.925097	0.962404	0.935967
SBS39	19	0.48	8891	0.611889	0.806882	0.866055	0.678375
SBS10a	20	0.67	12727	0.997046	0.966417	0.996448	0.990322
SBS20	20	0.58	12711	0.989647	0.765824	0.986517	0.96837
SBS28	20	0.47	10052	0.997964	0.949145	0.99752	0.988455
SBS13	21	0.52	11958	0.993694	0.969904	0.994349	0.984966
SBS4	21	0.33	6651	0.809372	0.682733	0.93924	0.880584
SBS7c	21	0.33	6075	0.982849	0.880856	0.986381	0.941668
SBS1	22	0.46	9100	0.993308	0.880149	0.992819	0.967541
SBS15	22	0.34	5861	0.956098	0.749176	0.958968	0.899243
SBS3	22	0.41	7713	0.810562	0.852964	0.806692	0.823651
SBS34	23	0.4	8370	0.996342	0.952165	0.99306	0.973553
SBS35	23	0.36	7528	0.614711	0.5891	0.958606	0.927557
SBS7d	23	0.4	10012	0.989616	0.911697	0.986773	0.963972
SBS25	24	0.37	6705	0.739489	0.72197	0.791581	0.737005
SBS37	24	0.5	10794	0.957879	0.879889	0.927205	0.924512
SBS7c	24	0.42	7310	0.971845	0.861459	0.980274	0.918438
SBS16	25	0.39	6893	0.664074	0.736115	0.976367	0.942492
SBS23	25	0.62	12831	0.978753	0.933102	0.985967	0.973597
SBS4	25	0.35	5836	0.595207	0.603322	0.937992	0.910595
SBS1	26	0.61	11905	0.993568	0.966271	0.992423	0.982306
SBS17b	26	0.32	7532	0.995362	0.936499	0.993829	0.980728
SBS84	26	0.54	8496	0.987074	0.91025	0.972717	0.9444
SBS12	27	0.41	8045	0.960615	0.827018	0.928532	0.912039
SBS30	27	0.51	10591	0.983771	0.933117	0.980627	0.947228
SBS38	27	0.57	12649	0.99761	0.985108	0.995826	0.990184
SBS20	28	0.66	11372	0.982506	0.598192	0.978532	0.95254
SBS3	28	0.52	8369	0.785361	0.837477	0.816939	0.794451
SBS7b	28	0.61	11801	0.992671	0.910567	0.989355	0.956966
SBS10a	29	0.36	6273	0.996899	0.946685	0.996218	0.97891
SBS12	29	0.51	12068	0.983641	0.733543	0.972616	0.956261
SBS3	29	0.34	7219	0.84926	0.852715	0.820444	0.814196
SBS15	30	0.4	9235	0.989048	0.941263	0.988349	0.970219
SBS17b	30	0.44	10872	0.998245	0.988182	0.996655	0.991669
SBS44	30	0.61	11940	0.924425	0.78226	0.898319	0.896661
SBS14	31	0.44	4876	0.940722	0.41089	0.967511	0.899872
SBS2	31	0.5	10479	0.991598	0.946098	0.997231	0.987741
SBS37	31	0.49	9296	0.662617	0.67793	0.887921	0.907808
SBS17b	32	0.45	7882	0.975524	0.934351	0.9959	0.981177
SBS25	32	0.39	7369	0.702966	0.741243	0.845985	0.869833
SBS6	32	0.6	13091	0.969901	0.946161	0.989175	0.980911
SBS1	33	0.56	11144	0.993694	0.969009	0.995935	0.982836
SBS26	33	0.47	9319	0.963793	0.914228	0.974902	0.945805
SBS29	33	0.5	8460	0.9463	0.893792	0.964141	0.924787
SBS1	34	0.53	10690	0.993666	0.929785	0.993246	0.982927
SBS19	34	0.59	13230	0.992968	0.960025	0.992156	0.981342
SBS24	34	0.54	13214	0.979792	0.761645	0.974232	0.956003
SBS10b	35	0.46	10137	0.995889	0.967483	0.993083	0.978036
SBS12	35	0.55	9559	0.961605	0.937404	0.953287	0.941975
SBS26	35	0.4	9833	0.977673	0.9429	0.971892	0.953638
SBS1	36	0.44	8526	0.994627	0.958302	0.99288	0.97267
SBS31	36	0.36	8028	0.974182	0.800041	0.957893	0.939307
SBS42	36	0.67	14193	0.952915	0.952083	0.965183	0.968012
SBS1	37	0.61	14204	0.994861	0.956489	0.991897	0.980854
SBS16	37	0.38	8543	0.983073	0.725759	0.982561	0.958295
SBS4	37	0.38	6153	0.621132	0.613698	0.890002	0.861933
SBS11	38	0.67	13917	0.979803	0.927911	0.975996	0.950407
SBS3	38	0.54	10869	0.785361	0.873451	0.821289	0.860015
SBS39	38	0.62	13329	0.935261	0.812897	0.93197	0.964375
SBS10a	39	0.55	10788	0.787302	0.979607	0.997285	0.989861
SBS18	39	0.46	10049	0.75791	0.77482	0.816571	0.840287
SBS31	39	0.38	7542	0.485561	0.940296	0.968067	0.954107
SBS2	40	0.49	10107	0.9978	0.933836	0.996418	0.987498
SBS6	40	0.37	6745	0.984294	0.565253	0.973417	0.930959
SBS9	40	0.44	9032	0.927055	0.630118	0.918427	0.938717
SBS21	41	0.57	11340	0.96342	0.950441	0.986865	0.966965
SBS44	41	0.45	9154	0.941571	0.915453	0.956489	0.941928
SBS8	41	0.47	10688	0.959582	0.957294	0.969543	0.955168
SBS21	42	0.39	5862	0.923141	0.824465	0.973846	0.933525
SBS41	42	0.45	8404	0.924431	0.597834	0.957224	0.932692
SBS44	42	0.58	11659	0.922689	0.887365	0.94868	0.950889
SBS12	43	0.59	12952	0.971931	0.916561	0.951101	0.921272
SBS40	43	0.45	7618	0.829893	0.837269	0.848993	0.835075
SBS6	43	0.35	8236	0.982567	0.915205	0.976558	0.92458
SBS2	44	0.47	9272	0.984967	0.97106	0.994632	0.98798
SBS36	44	0.59	13428	0.975801	0.96324	0.991923	0.985931
SBS7b	44	0.52	11994	0.973645	0.953971	0.989932	0.983482
SBS35	45	0.57	11554	0.962655	0.695583	0.966748	0.954317
SBS42	45	0.56	11109	0.94783	0.575563	0.947113	0.941229
SBS7a	45	0.35	6913	0.99545	0.921332	0.991857	0.974078
SBS20	46	0.43	9170	0.985831	0.883021	0.980344	0.966204
SBS22	46	0.63	15618	0.987152	0.937476	0.990056	0.968384
SBS26	46	0.45	7721	0.967832	0.685811	0.939807	0.928642
SBS17a	47	0.39	8949	0.994918	0.962563	0.994858	0.980215
SBS34	47	0.34	5365	0.973983	0.916826	0.983774	0.939019
SBS9	47	0.4	9096	0.887841	0.828563	0.87739	0.904731
SBS16	48	0.6	12087	0.985686	0.919929	0.979267	0.961718
SBS39	48	0.55	13252	0.794706	0.822978	0.940058	0.956887
SBS7b	48	0.61	11808	0.988798	0.90752	0.990658	0.964451
SBS17b	49	0.35	6264	0.994333	0.919271	0.993585	0.972405
SBS19	49	0.62	10900	0.99095	0.913762	0.986493	0.963047
SBS9	49	0.47	12264	0.61808	0.685434	0.841402	0.847509
SBS22	50	0.57	9425	0.972481	0.909151	0.980693	0.937364
SBS24	50	0.41	8834	0.956814	0.881892	0.969438	0.946503
SBS7a	50	0.66	12742	0.994781	0.973118	0.99053	0.9795
