## Supplementary Tables for "De Novo Mutational Signature Discovery in Tumor Genomes using SparseSignatures": SupplementaryTable11.xlsx

### Sheet: SupplementaryTable11
PATIENT_ID	PRIMARY_SITE	SUBMITTED_PATIENT_ID	GENDER	AGE_AT_DIAGNOSIS	OS_STATUS	OS_TIME_DAYS	RELAPSE_STATUS	RELAPSE_TIME_DAYS
DO221539	Pancreas	PCSI_0528	male	49	alive	1733	relapse	1715
DO221540	Pancreas	PCSI_0537	male	56	deceased	290	NA	290
DO221541	Pancreas	PCSI_0472	male	75	deceased	195	complete remission	NA
DO221542	Pancreas	PCSI_0527	male	60	alive	375	complete remission	364
DO221543	Pancreas	PCSI_0531	male	54	alive	2045	complete remission	2045
DO221544	Pancreas	PCSI_0476	male	42	alive	467	complete remission	NA
DO221545	Pancreas	PCSI_0477	male	63	alive	260	complete remission	NA
DO221546	Pancreas	PCSI_0340	male	61	deceased	480	NA	445
DO221547	Pancreas	PCSI_0547	NA	47	alive	1338	progression	300
DO35082	Pancreas	PCSI_0111	male	68	deceased	371	complete remission	NA
DO35083	Pancreas	PCSI_0103	female	68	alive	1264	complete remission	NA
DO35085	Pancreas	PCSI_0101	male	59	deceased	224	relapse	199
DO35098	Pancreas	PCSI_0019	male	63	deceased	1499	progression	739
DO35114	Pancreas	PCSI_0001	female	65	deceased	1738	NA	1738
DO35116	Pancreas	PCSI_0099	female	76	alive	1646	complete remission	NA
DO35118	Pancreas	PCSI_0002	female	79	deceased	285	NA	261
DO35126	Pancreas	PCSI_0078	female	55	deceased	280	complete remission	NA
DO35128	Pancreas	PCSI_0082	female	83	deceased	361	progression	150
DO35132	Pancreas	PCSI_0086	male	69	deceased	90	NA	NA
DO35136	Pancreas	PCSI_0104	female	61	alive	1347	complete remission	NA
DO35138	Pancreas	PCSI_0024	female	69	deceased	247	relapse	241
DO35144	Pancreas	PCSI_0044	male	69	deceased	311	relapse	149
DO35148	Pancreas	PCSI_0106	female	77	deceased	1013	relapse	764
DO35152	Pancreas	PCSI_0109	male	55	deceased	330	progression	174
DO35184	Pancreas	PCSI_0098	male	75	deceased	102	complete remission	NA
DO35186	Pancreas	PCSI_0112	female	76	deceased	NA	relapse	NA
DO35198	Pancreas	PCSI_0084	female	70	deceased	463	complete remission	NA
DO35200	Pancreas	PCSI_0118	female	62	alive	320	complete remission	NA
DO35216	Pancreas	PCSI_0023	female	63	deceased	857	relapse	849
DO35222	Pancreas	PCSI_0081	male	53	deceased	1234	progression	619
DO35228	Pancreas	PCSI_0073	male	68	alive	1623	complete remission	NA
DO35230	Pancreas	PCSI_0074	female	52	deceased	263	complete remission	NA
DO35236	Pancreas	PCSI_0105	female	58	alive	1343	progression	1066
DO35258	Pancreas	PCSI_0072	male	82	deceased	362	progression	196
DO35290	Pancreas	PCSI_0077	male	65	deceased	673	relapse	302
DO35305	Pancreas	PCSI_0080	male	70	deceased	746	relapse	629
DO35330	Pancreas	PCSI_0108	male	63	deceased	1359	relapse	1040
DO35350	Pancreas	PCSI_0048	male	76	deceased	146	relapse	77
DO35360	Pancreas	PCSI_0096	male	65	alive	2174	complete remission	NA
DO35376	Pancreas	PCSI_0004	female	42	deceased	877	progression	399
DO35406	Pancreas	PCSI_0047	male	54	deceased	160	complete remission	NA
DO35424	Pancreas	PCSI_0046	male	74	deceased	575	progression	397
DO35442	Pancreas	PCSI_0083	female	53	alive	1331	complete remission	NA
DO35454	Pancreas	PCSI_0208	female	74	deceased	315	relapse	193
DO35496	Pancreas	PCSI_0132	female	63	deceased	1072	progression	553
DO49418	Pancreas	PCSI_0164	male	58	deceased	1448	progression	852
DO49419	Pancreas	PCSI_0218	male	50	deceased	681	progression	307
DO49420	Pancreas	PCSI_0224	male	64	alive	1164	relapse	902
DO49421	Pancreas	PCSI_0279	female	74	deceased	385	relapse	313
DO49422	Pancreas	PCSI_0281	male	74	deceased	475	NA	450
DO49424	Pancreas	PCSI_0301	male	84	deceased	341	relapse	245
DO49427	Pancreas	PCSI_0303	female	69	alive	1483	complete remission	1483
DO49430	Pancreas	PCSI_0305	male	81	deceased	821	relapse	422
DO49433	Pancreas	PCSI_0307	male	48	deceased	456	relapse	349
DO49436	Pancreas	PCSI_0311	female	69	deceased	663	relapse	348
DO49439	Pancreas	PCSI_0312	female	79	deceased	608	progression	608
DO49442	Pancreas	PCSI_0347	male	57	deceased	995	complete remission	NA
DO49445	Pancreas	PCSI_0348	female	60	alive	1030	complete remission	NA
DO49448	Pancreas	PCSI_0350	male	68	deceased	951	progression	210
DO49451	Pancreas	PCSI_0351	male	66	deceased	918	progression	564
DO49454	Pancreas	PCSI_0352	female	74	deceased	294	progression	52
DO49457	Pancreas	PCSI_0353	female	53	alive	904	complete remission	NA
DO49460	Pancreas	PCSI_0355	female	64	deceased	767	progression	300
DO49463	Pancreas	PCSI_0356	female	78	deceased	730	relapse	160
DO49466	Pancreas	PCSI_0375	male	79	deceased	312	relapse	NA
DO49475	Pancreas	PCSI_0402	male	74	deceased	628	relapse	137
DO49478	Pancreas	PCSI_0403	male	81	alive	653	complete remission	NA
DO49481	Pancreas	PCSI_0404	male	64	deceased	383	relapse	NA
DO49484	Pancreas	PCSI_0413	male	67	alive	287	complete remission	NA
DO51465	Pancreas	PCSI_0466	female	74	deceased	1226	progression	548
DO51466	Pancreas	PCSI_0174	male	69	deceased	351	progression	177
DO51467	Pancreas	PCSI_0325	male	67	deceased	471	relapse	337
DO51468	Pancreas	PCSI_0269	male	69	deceased	1083	progression	741
DO51469	Pancreas	PCSI_0161	female	80	deceased	314	relapse	185
DO51470	Pancreas	PCSI_0175	female	51	deceased	444	relapse	337
DO51472	Pancreas	PCSI_0300	female	65	deceased	590	progression	188
DO51473	Pancreas	PCSI_0274	female	76	deceased	4289	complete remission	4289
DO51474	Pancreas	PCSI_0292	male	63	alive	1633	complete remission	NA
DO51475	Pancreas	PCSI_0467	female	58	deceased	1824	progression	538
DO51476	Pancreas	PCSI_0015	female	45	deceased	1576	relapse	370
DO51477	Pancreas	PCSI_0256	male	56	alive	504	complete remission	NA
DO51478	Pancreas	PCSI_0230	male	69	deceased	311	relapse	102
DO51479	Pancreas	PCSI_0328	male	70	alive	1691	NA	551
DO51480	Pancreas	PCSI_0268	female	41	deceased	228	relapse	168
DO51481	Pancreas	PCSI_0324	female	59	deceased	587	relapse	432
DO51483	Pancreas	PCSI_0264	female	67	deceased	107	relapse	107
DO51484	Pancreas	PCSI_0170	female	63	deceased	1460	relapse	1273
DO51485	Pancreas	PCSI_0338	female	74	deceased	1879	relapse	665
DO51486	Pancreas	PCSI_0250	female	56	alive	518	complete remission	NA
DO51487	Pancreas	PCSI_0572	female	69	alive	2555	complete remission	2555
DO51488	Pancreas	PCSI_0253	female	55	alive	579	complete remission	NA
DO51489	Pancreas	PCSI_0145	female	60	alive	1253	complete remission	NA
DO51490	Pancreas	PCSI_0508	female	78	deceased	232	relapse	163
DO51491	Pancreas	PCSI_0458	male	83	alive	539	complete remission	NA
DO51492	Pancreas	PCSI_0173	female	57	deceased	282	relapse	131
DO51493	Pancreas	PCSI_0261	female	52	deceased	512	relapse	378
DO51494	Pancreas	PCSI_0285	male	59	deceased	631	relapse	36
DO51495	Pancreas	PCSI_0310	male	66	deceased	729	relapse	710
DO51496	Pancreas	PCSI_0354	female	70	deceased	197	complete remission	NA
DO51497	Pancreas	PCSI_0469	female	70	deceased	313	relapse	154
DO51498	Pancreas	PCSI_0450	female	40	deceased	294	relapse	81
DO51499	Pancreas	PCSI_0504	male	64	deceased	222	progression	68
DO51500	Pancreas	PCSI_0287	female	69	alive	482	complete remission	NA
DO51501	Pancreas	PCSI_0345	male	53	deceased	294	progression	210
DO51502	Pancreas	PCSI_0506	male	47	deceased	310	relapse	182
DO51503	Pancreas	PCSI_0326	female	46	deceased	837	relapse	837
DO51504	Pancreas	PCSI_0162	female	67	deceased	494	relapse	254
DO51505	Pancreas	PCSI_0228	female	64	deceased	351	relapse	252
DO51506	Pancreas	PCSI_0357	female	62	deceased	1068	progression	397
DO51507	Pancreas	PCSI_0341	male	73	deceased	2571	complete remission	2413
DO51508	Pancreas	PCSI_0248	female	83	NA	NA	complete remission	NA
DO51509	Pancreas	PCSI_0283	male	66	deceased	515	relapse	300
DO51510	Pancreas	PCSI_0142	male	43	deceased	287	complete remission	NA
DO51511	Pancreas	PCSI_0453	female	67	deceased	592	complete remission	NA
DO51512	Pancreas	PCSI_0226	male	42	deceased	184	progression	72
DO51513	Pancreas	PCSI_0457	female	85	alive	400	complete remission	NA
DO51514	Pancreas	PCSI_0227	male	61	deceased	1191	progression	414
DO51515	Pancreas	PCSI_0465	male	73	alive	1799	complete remission	NA
DO51518	Pancreas	PCSI_0392	female	66	deceased	129	relapse	56
DO51519	Pancreas	PCSI_0337	female	70	deceased	579	progression	434
DO51520	Pancreas	PCSI_0217	NA	73	deceased	139	complete remission	NA
DO51521	Pancreas	PCSI_0286	female	78	NA	NA	NA	NA
DO51522	Pancreas	PCSI_0294	female	50	deceased	201	relapse	151
DO51523	Pancreas	PCSI_0233	male	48	deceased	318	relapse	318
DO51524	Pancreas	PCSI_0468	male	79	alive	1251	complete remission	NA
DO51525	Pancreas	PCSI_0463	male	38	deceased	690	relapse	447
DO51527	Pancreas	PCSI_0297	female	86	deceased	349	complete remission	NA
DO51528	Pancreas	PCSI_0263	male	62	alive	2325	complete remission	2254
DO51529	Pancreas	PCSI_0290	male	87	deceased	276	relapse	131
DO51530	Pancreas	PCSI_0492	female	43	deceased	625	relapse	322
DO51531	Pancreas	PCSI_0329	male	48	deceased	1273	relapse	511
DO51532	Pancreas	PCSI_0473	female	59	alive	1761	relapse	1418
DO51533	Pancreas	PCSI_0235	male	67	alive	4173	complete remission	4173
DO51534	Pancreas	PCSI_0302	female	79	deceased	278	relapse	158
DO51535	Pancreas	PCSI_0280	male	84	deceased	764	progression	450
DO51536	Pancreas	PCSI_0334	female	82	deceased	446	relapse	163
DO51537	Pancreas	PCSI_0451	male	73	deceased	503	relapse	454
DO51538	Pancreas	PCSI_0210	female	76	deceased	361	relapse	210
DO51540	Pancreas	PCSI_0240	female	69	deceased	141	relapse	141
DO51541	Pancreas	PCSI_0284	male	81	deceased	325	relapse	230
DO51542	Pancreas	PCSI_0456	female	54	deceased	369	progression	130
DO51543	Pancreas	PCSI_0171	female	76	deceased	1431	complete remission	NA
DO51544	Pancreas	PCSI_0239	male	69	deceased	234	NA	221
DO51545	Pancreas	PCSI_0460	female	75	deceased	190	complete remission	NA
DO51546	Pancreas	PCSI_0454	female	73	deceased	220	complete remission	NA
DO51548	Pancreas	PCSI_0146	female	55	alive	2177	complete remission	NA
DO51549	Pancreas	PCSI_0509	female	76	alive	229	complete remission	NA
