## Supplementary Tables for "De Novo Mutational Signature Discovery in Tumor Genomes using SparseSignatures": SupplementaryTable12.xlsx

### Sheet: SupplementaryTable12
Signatures/Lambda	0	0.05	0.1	0.2
2	113.226	113.128	113.1	113.852
3	75.5231	75.0421	74.6205	75.0413
4	70.3102	72.2656	70.3671	69.7015
5	57.4411	58.1237	59.2786	57.2056
6	48.1388	48.4232	49.0692	49.5577
7	46.9168	43.0663	43.9158	43.5638
8	47.4814	39.9485	42.1582	41.2679
9	53.8969	43.2941	37.8408	36.9418
10	265.484	44.2104	38.4215	41.9879
11	350.315	285.439	133.45	83.9477
12	459.143	157.618	108.828	60.3837
13	520.896	166.727	161.715	85.272
14	574.895	235.589	157.872	98.2829
15	616.427	283.626	214.724	59.1399
16	661.441	418.336	290.431	257.109
17	678.392	431.815	50.7102	56.6358
18	674.387	532.813	572.862	54.5212
