## Supplementary Tables for "De Novo Mutational Signature Discovery in Tumor Genomes using SparseSignatures": SupplementaryTable14.xlsx

### Sheet: SupplementaryTable14
Patient/Signature	PC-SS 1	PC-SS 2	PC-SS 3	BACKGROUND	PC-SS 4	PC-SS 5	PC-SS 6	PC-SS 7	PC-SS 8
DO221539	2302.97	513.248	282.401	801.452	243.449	61.9924	647.303	158.673	120.275
DO221540	2755.58	1479.57	426.363	1307.7	739.547	104.889	1828.36	114.315	211.369
DO221541	1543.89	1775.57	1164.5	1649.61	4408.13	235.654	1444.51	274.793	315.177
DO221542	1098.89	202.203	282.317	760.837	82.9288	24.5088	444.391	0	106.626
DO221543	1385.1	267.705	173.373	603.668	39.8641	67.4371	385.176	61.3788	88.4602
DO221544	1248.46	841.663	3754.55	2053.02	727.252	278.696	2394.86	757.489	684.244
DO221545	1529.03	1565.39	3726.36	3673.97	5464.61	394.649	2092.24	0	594.22
DO221546	1797.3	540.328	181.175	951.832	366.215	73.489	733.605	0	141.546
DO221547	1175.34	330.882	2246.86	2362.51	706.684	255.07	1804.14	268.094	286.931
DO35082	3479.18	2172.93	1302.67	1943.93	817.186	1845.06	1878.79	204.61	255.825
DO35083	40278.5	1670.41	0	0	0	0	141.745	14029.4	0
DO35085	1038.61	246.724	312.133	1017.26	80.2618	58.7993	1050.63	0	162.472
DO35098	1280.63	382.969	715.039	1260.15	0	0	564.403	0	0
DO35114	1252.93	371.952	0	400.498	262.878	45.1608	607.755	0	67.3834
DO35116	3605.65	1380.65	2638.68	2114.13	569.368	408.476	1977.36	622.603	381.411
DO35118	3303.35	701.157	562.256	1422.09	205.735	199.824	3906.43	1067.94	0
DO35126	2549.36	1084.9	120.944	1045.81	64.2229	198.964	1032.78	94.2744	0
DO35128	1918.65	461.379	371.368	1209.85	237.196	46.1971	916.517	0	68.3451
DO35132	1290.83	341.662	89.767	439.18	91.0274	20.0068	611.969	109.4	65.4066
DO35136	2066.9	388.339	205.045	1030.92	207	49.2967	539.981	92.557	65.8765
DO35138	1217.24	1552.15	0	0	1193.26	99.6475	1088.94	347.354	0
DO35144	1572.3	308.743	122.62	899.566	161.839	80.2374	1266.56	118.8	2.84378
DO35148	1699.61	365.954	297.814	902.306	63.8219	8.81249	291.838	0	117.211
DO35152	2091.87	738.191	0	896.926	434.373	156.65	1567.98	530.749	0
DO35184	1693.03	454.79	749.349	1867.83	258.274	124.288	727.743	99.9262	416.217
DO35186	4649.25	489.036	0	434.474	299.156	220.402	796.509	707.679	0
DO35198	2766.11	676.996	245.915	1366.78	146.765	105.52	602.142	301.604	72.2276
DO35200	909.475	128.992	202.889	448.772	8.43743	26.8525	206.858	0	10.527
DO35216	1282.27	296.077	162.097	740.681	128.3	0	220.391	0	111.853
DO35222	734.649	328.171	304.816	991.905	106.945	27.1337	416.403	81.5608	55.9142
DO35228	2234.07	523.211	378.916	957.452	63.4705	35.657	571.185	0	109.812
DO35230	1902.69	501.731	146.781	828.037	144.653	81.2557	982.999	0	140.556
DO35236	3020.34	1754.73	425.619	290.364	2391.66	237.494	1904.69	325.219	353.044
DO35258	2422.86	471.502	819.029	1157.79	238.753	318.729	1488.19	467.947	12.9305
DO35290	2775.79	379	269.782	1354.28	74.5089	96.8027	1029.35	46.4224	134.6
DO35305	1844.89	528.39	277.431	670.428	356.608	66.8373	1588.76	16.9033	86.5328
DO35330	629.221	663.719	146.083	868.656	249.391	31.4891	507.551	25.6948	144.179
DO35350	1972.67	601.082	4047.45	3291.14	993.833	237.06	1806.88	1046.63	455.444
DO35360	1456.41	200.627	393.21	1255.55	132.035	44.3129	623.165	0	115.566
DO35376	1741.49	435.732	382.955	980.577	263.659	59.8692	1126.55	10.8816	169.347
DO35406	2243.15	288.813	604.888	1016.82	177.723	93.3857	802.903	323.316	214.8
DO35424	1893.07	650.879	437.916	1304.79	427.937	71.7349	644.924	49.0038	136.582
DO35442	43005.1	2288.05	0	0	0	9562.06	0	47799.5	0
DO35454	1758.41	332.448	128.908	945.198	125.805	40.406	561.208	44.7586	166.289
DO35496	2066.82	668.491	335.955	1113.18	87.1261	15.6375	391.732	4.58244	108.216
DO49418	4817.28	1695.97	396.354	0	1354.89	8284.03	3491.35	1143.62	39.9615
DO49419	2068.17	1203.47	4264.63	3105.25	1266.36	954.39	2478.81	445.803	358.599
DO49420	2048.49	313.072	341.961	1138.66	100.366	44.0408	661.224	1.84797	105.442
DO49421	2645.5	442.607	152.417	1211.72	65.3718	30.0082	1338.79	26.1035	137.448
DO49422	2151.73	782.249	206.106	572.525	341.675	124.24	994.635	274.196	111.455
DO49424	2479.17	1129.75	455.696	917.212	683.758	203.629	1312.8	247.27	66.1602
DO49427	1707.42	438.372	108.856	651.023	116.887	23.0023	798.865	18.6901	995.618
DO49430	3342.69	1054.25	256.533	1409.62	361.415	124.502	1416.74	153.395	128.407
DO49433	1436	257.227	144.501	1030.89	157.36	65.0429	513.033	0	46.7808
DO49436	3139.11	479.623	424.62	2133.8	305.036	33.6477	1125.9	274.693	142.238
DO49439	2314.99	277.408	242.783	1089.69	120.933	63.1587	601.202	118.821	140.952
DO49442	903.724	879.972	1264.16	3406.84	100.761	85.5004	949.121	3.99367	192.15
DO49445	3486.96	389.555	220.943	525.984	192.012	131.784	985.701	304.854	109.148
DO49448	2552.81	590.571	209.221	817.827	269.924	62.3535	1135.12	121.49	203.706
DO49451	2494.76	751.839	840.525	1637.17	160.624	274.82	1503.12	178.766	47.8551
DO49454	1806.64	368.191	333.994	1306.98	96.9194	88.6945	719.688	63.6874	98.1618
DO49457	2695.51	650.616	128.955	439.274	267.543	112.354	1732.28	509.285	0
DO49460	3316.38	495.201	147.487	717.834	260.578	156.239	1006.37	459.039	175.87
DO49463	2636.64	756.323	275.697	1830.68	171.099	153.188	1842.58	760.593	0
DO49466	2783.72	936.172	54.3712	1026.47	166.792	56.0045	1081.75	332.895	17.6859
DO49475	1854.9	544.308	136.208	986.778	174.826	14.1128	381.492	243.533	138.303
DO49478	3384.14	758.332	344.028	747.081	379.784	29.5779	824.155	180.733	140.693
DO49481	2135.23	308.806	149.094	828.272	114.681	35.1108	718.811	12.9151	42.9037
DO49484	1783.17	185.928	86.1228	773.898	63.1999	29.4329	605.269	90.2453	81.8554
DO51465	2882.33	597.883	120.613	1076.08	300.572	56.8299	1145.56	143.665	485.713
DO51466	2043.26	754.141	192.996	921.208	687.417	125.598	808.24	33.9184	192.887
DO51467	1971.65	2282.23	613.002	0	1153.53	771.82	1433.39	244.601	2456.39
DO51468	1444.37	281.832	162.847	1169.96	87.9867	95.0077	861.336	91.5357	157.575
DO51469	3704.37	1154.54	1705.74	2956.96	252.971	315.388	1602.74	0	273.88
DO51470	1875.15	485.243	157.392	597.681	132.533	124.993	605.537	95.9975	464.42
DO51472	2262.2	758.168	374.551	874.111	486.813	67.6395	1121.42	106.838	231.684
DO51473	2771.2	713.222	1195.96	884.713	434.595	96.2205	1229.71	175.592	249.612
DO51474	2829.71	1268.41	3755.8	1511.97	2423.79	2887.51	5800.06	38122.2	165.097
DO51475	3631.35	855.597	0	494.44	125.027	423.934	758.634	253.832	586.534
DO51476	1532.54	1757.38	2364.88	1698.78	3282.8	1550.07	2110.59	122.311	560.849
DO51477	994.604	346.079	190.607	646.381	190.615	46.0739	788.28	128.635	9.76594
DO51478	3833.34	985.061	706.393	1583.46	350.288	129.232	2682.78	650.374	0
DO51479	2081.65	1330.37	584.939	634.907	1581.09	256.177	1363.35	216.656	211.295
DO51480	1660.51	444.159	274.233	520.286	226.979	34.5581	825.148	165.56	83.8152
DO51481	1884.22	753.568	336.503	604.715	334.985	52.8705	900.41	272.963	482.377
DO51483	2232.03	430.392	47.1124	759.957	246.046	124.912	1123.77	368.231	59.2847
DO51484	2381.03	494.334	54.2551	645.323	164.705	44.7157	732.642	199.561	244.463
DO51485	2203.01	344.939	488.272	1019.05	174.226	307.604	850.935	134.356	102.62
DO51486	820.479	387.159	2110.23	1555.39	499.5	79.5437	820.08	45.3079	530.128
DO51487	972.033	337.835	336.327	1448.2	154.182	81.2401	613.739	114.397	63.5768
DO51488	763.647	194.286	389.936	293.519	42.7142	6.15668	392.721	89.2382	74.254
DO51489	2257	1224.33	4382.31	6072.22	1933.58	421.798	1883.52	0	470.197
DO51490	2485.41	343.073	396.524	789.124	66.2493	22.5022	550.758	61.773	167.22
DO51491	6632.16	724.779	485.909	1738.54	383.773	247.872	2457.51	529.155	351.961
DO51492	2086.73	469.24	163.854	837.657	661.774	145.024	1211.02	92.3714	0
DO51493	3370.68	2700.72	11425.8	4377.77	4187.78	943.083	5130.53	1300.03	1461.9
DO51494	3093.83	3348.28	2259.25	5946.14	321.893	911.16	898.27	0	96.9094
DO51495	1765.67	495.223	2725.59	2119.9	1015.25	204.979	1893.73	292.891	456.191
DO51496	3537.58	384.545	0	530.844	124.801	62.2542	1185.19	382.222	27.1587
DO51497	2084.11	1208.07	0	39.5632	1085.44	69.5734	948.316	238.993	114.744
DO51498	1267.97	428.671	123.627	600.756	229.471	0	602.878	81.9336	64.342
DO51499	1763.93	401.608	427.23	535.26	203.566	88.2963	671.719	179.324	62.2551
DO51500	2153.55	418.224	302.361	1990.87	104.239	301.428	1209.43	184.645	145.998
DO51501	1614.94	479.756	350.049	664.623	371.989	49.3573	1031.63	174.704	30.4384
DO51502	2542.04	1552.78	0	60.5922	997.044	728.54	1337.49	408.197	101.437
DO51503	1387.87	1144.69	128.354	494.14	161.35	36.4312	401.412	61.2035	150.049
DO51504	1923.91	771.724	589.422	1595.42	178.681	222.815	937.267	59.4689	178.585
DO51505	1813.35	347.203	327.902	705.087	110.309	5.73988	861.513	52.3004	110.154
DO51506	2468.73	1177.45	186.783	1373.57	473.951	102.713	1952.36	631.899	388.922
DO51507	1648.05	875.065	183.363	1298.78	369.213	103.954	935.857	170.021	97.1349
DO51508	333.4	47.5784	100.257	200.122	29.458	23.4647	166.958	34.4224	79.0458
DO51509	1276.47	460.071	565.174	1094.88	120.103	169.123	468.022	0	51.2548
DO51510	1039.63	707.972	3175.07	2195.13	1052.42	332.825	1297.94	359.193	343.514
DO51511	1846.07	557.727	1790.8	1695.73	715.503	121.425	1261.55	307.825	173.857
DO51512	1119.36	399.738	948.566	1035.85	436.87	184.115	875.678	116.81	201.589
DO51513	1436.26	331.135	596.711	1256.38	99.9958	43.5111	424.089	0	200.018
DO51514	2910.99	1175.94	0	1316.11	478.215	429.367	1553.04	530.95	59.2184
DO51515	1351.05	299.468	173.629	1926.1	0	81.9465	1696.36	0	88.4217
DO51518	2023.19	542.136	241.659	902.79	242.016	113.669	890.224	362.571	84.7733
DO51519	1735.43	366.725	159.465	1224.94	206.591	86.8898	658.242	9.62988	179.79
DO51520	2241.67	1120.92	3134.18	3026.49	648.625	1697.72	3172.79	647.323	77.8532
DO51521	148.065	79.1081	0	495.191	0	8.32794	0	13.7478	360.401
DO51522	2252.03	370.084	211.366	1191.55	277.49	634.785	607.502	0	193.141
DO51523	1995.19	364.487	245.584	1013.43	199.968	67.221	1000.28	1.80043	122.187
DO51524	2984.01	829.631	143.869	1502.56	671.719	863.512	1496.98	0	85.4005
DO51525	1213.98	217.955	538.729	948.685	106.13	51.3153	531.628	0	79.613
DO51527	2852.14	972.228	847.531	1629.12	539.763	156.651	1738.99	482.02	488.666
DO51528	2515.07	410.28	0	1186.16	56.1858	28.2423	1183.5	181.933	39.4591
DO51529	3703.32	922.456	818.826	614.686	1063.19	920.37	4888.76	1798.06	0
DO51530	1467.04	705.989	2326.25	1793.68	1642.61	306.836	1370.4	446.985	298.008
DO51531	2201.57	598.751	148.679	1024.77	235.586	175.563	1234.54	496.833	30.9875
DO51532	2042.78	404.24	207.189	553.928	202.437	70.009	725.246	228.336	96.569
DO51533	2026.27	343.776	451.588	1093.92	242.08	231.187	812.418	1.43938	151.961
DO51534	2144.72	445.041	185.905	698.212	39.6627	43.3622	692.637	242.766	188.512
DO51535	1841.49	414.765	700.03	1171.75	252.503	121.459	1081.54	122.043	125.473
DO51536	2319.38	772.918	857.044	1873.58	345.728	92.4449	2527.8	155.289	116.779
DO51537	2580.28	437.801	374.258	1073.5	234.522	40.5165	741.108	98.0475	119.689
DO51538	2616.29	913.523	144.017	807.233	344.109	29.2199	1028.38	0	1146.44
DO51540	2691.03	426.075	41.9823	646.879	252.968	70.4803	659.525	43.8243	146.419
DO51541	2077.93	965.317	1141.93	1272.57	861.63	81.8786	882.18	0	309.175
DO51542	2733.13	533.225	231.353	926.202	280.302	175.032	1102.12	81.0293	67.7274
DO51543	2378.61	1034.48	318.144	1276.39	149.318	150.793	905.883	279.547	114.028
DO51544	1671.64	528.009	262.985	852.057	305.659	43.2136	795.655	126.289	93.6569
DO51545	1967.43	255.216	93.8222	618.154	99.0337	10.6428	672.536	128.305	66.8238
DO51546	2145.02	346.718	406.482	1589.33	29.425	256.311	718.924	0	99.4584
DO51548	2349.63	859.106	0	1085.04	0	1907.61	1367.25	368.947	554.32
DO51549	4083.45	481.244	256.217	783.335	362.831	295.115	1079.39	196.156	287.323
