## Supplementary Tables for "De Novo Mutational Signature Discovery in Tumor Genomes using SparseSignatures": SupplementaryTable18.xlsx

### Sheet: SupplementaryTable18
Patients (Pancreas)	SparseSignatures	SigProfiler	SignatureAnalyzer	signeR
DO221539	0.995087	0.994881	0.995137	0.995036
DO221540	0.993316	0.993606	0.99421	0.993972
DO221541	0.990107	0.970171	0.968962	0.964207
DO221542	0.988275	0.988159	0.988503	0.988716
DO221543	0.98989	0.989908	0.990172	0.99016
DO221544	0.978859	0.965458	0.967003	0.963163
DO221545	0.986099	0.959693	0.964249	0.961019
DO221546	0.993862	0.993768	0.99387	0.99396
DO221547	0.972643	0.971673	0.975917	0.974094
DO35082	0.992988	0.992133	0.992181	0.991727
DO35083	0.982734	0.980771	0.980408	0.980959
DO35085	0.980354	0.980482	0.980973	0.980872
DO35098	0.954336	0.956069	0.956197	0.954796
DO35114	0.984638	0.9848	0.984552	0.984683
DO35116	0.987805	0.982534	0.983462	0.983544
DO35118	0.98662	0.984233	0.9872	0.978602
DO35126	0.994438	0.993643	0.993369	0.992827
DO35128	0.995642	0.9953	0.995481	0.995578
DO35132	0.987094	0.986276	0.986622	0.986614
DO35136	0.993416	0.993205	0.99323	0.993219
DO35138	0.981375	0.985449	0.986979	0.986612
DO35144	0.991937	0.991325	0.991555	0.990411
DO35148	0.994965	0.995006	0.99519	0.9947
DO35152	0.99097	0.990284	0.989897	0.990142
DO35184	0.980444	0.983502	0.983709	0.983031
DO35186	0.996185	0.997046	0.99704	0.997122
DO35198	0.995876	0.995684	0.995948	0.995721
DO35200	0.988972	0.989057	0.988901	0.989171
DO35216	0.992217	0.991426	0.99126	0.990852
DO35222	0.975759	0.980056	0.979753	0.979815
DO35228	0.994271	0.994041	0.993988	0.994166
DO35230	0.994805	0.994782	0.995001	0.994507
DO35236	0.989332	0.987265	0.987669	0.987318
DO35258	0.993579	0.993475	0.993717	0.993241
DO35290	0.996172	0.99632	0.996407	0.996462
DO35305	0.993762	0.993169	0.99415	0.992579
DO35330	0.984394	0.984016	0.984061	0.984146
DO35350	0.965081	0.96442	0.964624	0.965283
DO35360	0.990301	0.987816	0.988197	0.987886
DO35376	0.991507	0.990704	0.991377	0.991036
DO35406	0.992588	0.992599	0.993027	0.992958
DO35424	0.989558	0.989505	0.989906	0.989803
DO35442	0.987482	0.986916	0.986694	0.985582
DO35454	0.994117	0.993502	0.993809	0.993709
DO35496	0.995382	0.994982	0.995376	0.994922
DO49418	0.992405	0.988868	0.988803	0.988216
DO49419	0.986753	0.981555	0.981882	0.983366
DO49420	0.992497	0.991888	0.991867	0.992066
DO49421	0.995397	0.995458	0.995576	0.995814
DO49422	0.993897	0.993229	0.993527	0.993672
DO49424	0.986489	0.988559	0.988486	0.988261
DO49427	0.977995	0.971716	0.974422	0.973197
DO49430	0.996528	0.996417	0.996548	0.996357
DO49433	0.990866	0.988735	0.989306	0.988946
DO49436	0.988451	0.987262	0.988048	0.987863
DO49439	0.995066	0.994708	0.995161	0.994762
DO49442	0.97095	0.97841	0.980333	0.978681
DO49445	0.995784	0.995997	0.996186	0.996049
DO49448	0.995069	0.995151	0.995285	0.995336
DO49451	0.995227	0.994987	0.995079	0.995022
DO49454	0.991767	0.991018	0.991141	0.990969
DO49457	0.995877	0.995838	0.995779	0.99414
DO49460	0.995713	0.995843	0.996166	0.995873
DO49463	0.988665	0.989917	0.989471	0.989955
DO49466	0.996211	0.995038	0.995386	0.994954
DO49475	0.992284	0.991873	0.992256	0.991779
DO49478	0.995748	0.995412	0.995674	0.995438
DO49481	0.994828	0.995174	0.995403	0.995335
DO49484	0.995554	0.995089	0.995289	0.995113
DO51465	0.992762	0.994407	0.995013	0.994815
DO51466	0.993104	0.992585	0.992807	0.992602
DO51467	0.981384	0.970311	0.977245	0.972481
DO51468	0.988214	0.987108	0.987695	0.987942
DO51469	0.992791	0.992803	0.992929	0.993068
DO51470	0.989869	0.992382	0.993167	0.992728
DO51472	0.995895	0.996038	0.996253	0.996247
DO51473	0.992984	0.990946	0.990981	0.991387
DO51474	0.984109	0.975988	0.978452	0.977787
DO51475	0.992889	0.994835	0.994838	0.994787
DO51476	0.987667	0.985782	0.989069	0.986501
DO51477	0.979704	0.980095	0.979146	0.979281
DO51478	0.992151	0.992246	0.992697	0.99153
DO51479	0.990693	0.991723	0.990915	0.990731
DO51480	0.99315	0.992882	0.992856	0.993112
DO51481	0.99307	0.990845	0.991984	0.991502
DO51483	0.992179	0.992247	0.992181	0.992053
DO51484	0.995356	0.995349	0.995588	0.995448
DO51485	0.991414	0.991445	0.991628	0.991549
DO51486	0.972387	0.968172	0.969326	0.969775
DO51487	0.973152	0.969643	0.971188	0.970064
DO51488	0.978592	0.97376	0.97414	0.97381
DO51489	0.953638	0.948931	0.959516	0.958641
DO51490	0.997231	0.997131	0.997223	0.997124
DO51491	0.995988	0.995667	0.995698	0.995819
DO51492	0.992677	0.990954	0.991106	0.990129
DO51493	0.975746	0.965728	0.96868	0.969741
DO51494	0.969262	0.987853	0.986606	0.989193
DO51495	0.98118	0.98229	0.985325	0.985176
DO51496	0.996977	0.997885	0.997938	0.997617
DO51497	0.992128	0.995664	0.996132	0.995738
DO51498	0.988781	0.989797	0.989622	0.989471
DO51499	0.993442	0.992701	0.992834	0.992871
DO51500	0.985507	0.985239	0.985052	0.985221
DO51501	0.991726	0.991686	0.991491	0.991409
DO51502	0.985057	0.986432	0.985684	0.986508
DO51503	0.992663	0.98477	0.983807	0.98486
DO51504	0.992926	0.991243	0.991694	0.991942
DO51505	0.991936	0.991729	0.991798	0.99184
DO51506	0.989337	0.988915	0.988457	0.988591
DO51507	0.991618	0.989561	0.990681	0.99081
DO51508	0.946638	0.943333	0.943557	0.94346
DO51509	0.98695	0.989227	0.989332	0.988106
DO51510	0.968414	0.967811	0.968927	0.968554
DO51511	0.987049	0.986861	0.987901	0.988612
DO51512	0.980443	0.981109	0.983105	0.982387
DO51513	0.989411	0.988306	0.987991	0.988018
DO51514	0.993546	0.992424	0.992596	0.992678
DO51515	0.961064	0.958379	0.957938	0.95645
DO51518	0.993381	0.993162	0.993229	0.99327
DO51519	0.989863	0.988552	0.988766	0.988725
DO51520	0.971309	0.970982	0.970463	0.97114
DO51521	0.935431	0.969648	0.951253	0.964533
DO51522	0.994018	0.99358	0.993494	0.993247
DO51523	0.99101	0.990917	0.991293	0.991563
DO51524	0.993664	0.992248	0.992782	0.99231
DO51525	0.986299	0.986634	0.987237	0.987105
DO51527	0.987378	0.988557	0.989186	0.989323
DO51528	0.994657	0.994728	0.994651	0.994431
DO51529	0.977478	0.975458	0.976661	0.963102
DO51530	0.987244	0.984925	0.985955	0.985372
DO51531	0.980453	0.982336	0.981397	0.981272
DO51532	0.993394	0.993327	0.993518	0.99347
DO51533	0.993538	0.992958	0.993221	0.992881
DO51534	0.993079	0.992935	0.993015	0.992912
DO51535	0.992211	0.992104	0.992502	0.992381
DO51536	0.987643	0.988321	0.989187	0.987631
DO51537	0.99615	0.996197	0.996416	0.99624
DO51538	0.985322	0.989012	0.990571	0.989528
DO51540	0.994103	0.995202	0.994811	0.995231
DO51541	0.990499	0.990782	0.991557	0.991175
DO51542	0.992153	0.992819	0.993038	0.99288
DO51543	0.995195	0.99392	0.99382	0.993768
DO51544	0.992362	0.992319	0.992402	0.992446
DO51545	0.989266	0.9898	0.989743	0.98976
DO51546	0.985346	0.983645	0.983816	0.983827
DO51548	0.959109	0.959362	0.960646	0.962114
DO51549	0.994819	0.996354	0.996349	0.996364
