## Supplementary Tables for "De Novo Mutational Signature Discovery in Tumor Genomes using SparseSignatures": SupplementaryTable19.xlsx

### Sheet: SupplementaryTable19
Patient	Cluster
DO221539	C01
DO221540	C07
DO221541	C08
DO221542	C04
DO221543	C02
DO221544	C10
DO221545	C10
DO221546	C05
DO221547	C10
DO35082	C08
DO35083	C08
DO35085	C07
DO35098	C09
DO35114	C03
DO35116	C10
DO35118	C07
DO35126	C03
DO35128	C04
DO35132	C03
DO35136	C02
DO35138	C08
DO35144	C07
DO35148	C02
DO35152	C07
DO35184	C09
DO35186	C01
DO35198	C02
DO35200	C02
DO35216	C02
DO35222	C09
DO35228	C02
DO35230	C03
DO35236	C08
DO35258	C06
DO35290	C02
DO35305	C07
DO35330	C09
DO35350	C10
DO35360	C04
DO35376	C06
DO35406	C06
DO35424	C09
DO35442	C08
DO35454	C02
DO35496	C02
DO49418	C08
DO49419	C10
DO49420	C02
DO49421	C03
DO49422	C03
DO49424	C05
DO49427	C05
DO49430	C03
DO49433	C04
DO49436	C04
DO49439	C02
DO49442	C09
DO49445	C01
DO49448	C03
DO49451	C06
DO49454	C04
DO49457	C07
DO49460	C01
DO49463	C07
DO49466	C03
DO49475	C02
DO49478	C01
DO49481	C02
DO49484	C02
DO51465	C03
DO51466	C05
DO51467	C08
DO51468	C04
DO51469	C09
DO51470	C05
DO51472	C05
DO51473	C06
DO51474	C08
DO51475	C01
DO51476	C08
DO51477	C07
DO51478	C07
DO51479	C08
DO51480	C03
DO51481	C05
DO51483	C03
DO51484	C01
DO51485	C06
DO51486	C10
DO51487	C09
DO51488	C06
DO51489	C10
DO51490	C02
DO51491	C01
DO51492	C05
DO51493	C10
DO51494	C09
DO51495	C10
DO51496	C01
DO51497	C08
DO51498	C03
DO51499	C06
DO51500	C04
DO51501	C07
DO51502	C08
DO51503	C08
DO51504	C09
DO51505	C03
DO51506	C07
DO51507	C09
DO51508	C06
DO51509	C09
DO51510	C10
DO51511	C10
DO51512	C10
DO51513	C09
DO51514	C07
DO51515	C09
DO51518	C03
DO51519	C04
DO51520	C10
DO51521	C09
DO51522	C04
DO51523	C03
DO51524	C05
DO51525	C09
DO51527	C06
DO51528	C02
DO51529	C08
DO51530	C10
DO51531	C07
DO51532	C01
DO51533	C06
DO51534	C01
DO51535	C06
DO51536	C07
DO51537	C02
DO51538	C05
DO51540	C01
DO51541	C10
DO51542	C03
DO51543	C03
DO51544	C05
DO51545	C01
DO51546	C04
DO51548	C08
DO51549	C01
