## Supplementary Tables for "De Novo Mutational Signature Discovery in Tumor Genomes using SparseSignatures": SupplementaryTable20.xlsx

### Sheet: SupplementaryTable20
	SparseSignatures										SigProfiler														SignatureAnalyzer						signeR
Years	C01	C02	C03	C04	C05	C05	C07	C08	C09	C10	C01	C02	C03	C04	C05	C06	C07	C08	C09	C10	C11	C12	C13	C14	C1	C2	C3	C4	C5	C6	C1	C2	C3	C4	C5	C6	C7	C8	C9
0	7	12	11	8	8	8	11	9	11	8	5	5	5	9	8	7	9	8	6	7	10	7	6	1	15	25	13	15	9	16	17	9	11	11	11	13	9	5	7
1	4	8	2	2	2	6	4	4	7	2	1	3	4	2	3	1	6	2	5	5	3	3	2	1	8	8	7	5	5	8	7	6	2	3	6	7	6	2	2
2	3	5	0	1	1	2	0	3	4	0	0	2	3	2	1	0	3	1	2	4	0	1	0	0	6	3	2	2	2	4	4	4	1	2	2	2	3	1	0
3	3	2	0	0	1	2	0	0	2	0	0	1	1	2	1	0	2	0	1	1	0	1	0	0	3	2	2	1	1	1	3	0	1	1	2	1	2	0	0
4	1	2	0	0	1	2	0	0	2	0	0	1	1	1	1	0	1	0	1	1	0	1	0	0	2	1	2	1	1	1	2	0	1	1	2	1	1	0	0
5	0	2	0	0	0	2	0	0	2	0	0	0	1	1	1	0	0	0	1	1	0	1	0	0	1	1	2	1	0	1	1	0	1	1	2	1	0	0	0
