## Supplementary Tables for "De Novo Mutational Signature Discovery in Tumor Genomes using SparseSignatures": SupplementaryTable22.xlsx

### Sheet: SupplementaryTable22
Signatures/Lambda	0	0.05	0.1	0.2
2	435.902	435.493	435.575	435.418
3	174.847	176.984	177.093	176.794
4	93.8724	96.2195	96.531	99.0467
5	79.3033	100.848	104.112	108.643
6	70.9685	79.2756	82.8349	83.4438
7	66.2349	77.4936	81.4826	83.3487
8	64.637	75.8202	81.608	79.0748
9	75.2456	85.5878	97.1381	100.333
10	182.834	94.3849	99.4656	120.713
11	296.463	134.839	113.314	71.8146
12	392.003	218.265	161.093	101.832
13	510.443	261.359	225.503	108.578
14	580.502	336.388	245.876	72.3486
15	599.112	295.637	129.305	67.8345
16	660.745	352.913	136.731	74.6546
17	666.5	247.172	67.4992	69.7776
18	565.63	77.6542	65.2778	78.8006
