## Supplementary Tables for "De Novo Mutational Signature Discovery in Tumor Genomes using SparseSignatures": SupplementaryTable29.xlsx

### Sheet: SupplementaryTable29
cross validation entries	sample size	K=3	K=4	K=5	K=6	K=7
0.1%	500	0	5	51	27	17
0.01	500	1	13	80	5	1
0.1	500	21	45	34	0	0
0.1%	1000	3	7	49	34	7
0.01	1000	2	9	67	18	4
0.1	1000	18	38	44	0	0
